# pLM representations unlock metagenomic space beyond homology

**DOI:** 10.64898/2026.07.28.739874

**Authors:** Lola Le Breton, David Heurtel-Depeiges, Douglas C. Millar, Lara E. Zetzsche, Robert M. Vernon, Christopher James Langmead, Sarath Chandar, Quentin Fournier

## Abstract

Metagenomic sequencing has uncovered billions of proteins from uncultured microorganisms, vastly expanding the known protein space. Yet most remain functionally inaccessible because existing annotation methods depend on close homologs or accurate structure predictions. Here, we show that protein language models (pLMs) can unlock this diversity only when their training data are appropriately curated. We introduce Residue Embedding Diversity (RED), a metric for protein quality assessment orders of magnitude cheaper than likelihood, and a calibration task that measures model alignment with natural evolutionary distributions. We discover a fundamental trade-off between evolutionary calibration and structural modeling, establishing training data composition as a primary determinant of pLM behavior. Finally, we successfully retrieve diverse enzyme candidates from billions of metagenomic sequences and validate their expression *in vivo*.
