## Supplementary material for "pLM representations unlock metagenomic space beyond homology": categorical_jacobian_results.csv

model_name	model	split	P@L	P@L/2	P@L/5	AUC	ROC-AUC	n_sequences	P@L_std	P@L/2_std	P@L/5_std	AUC_std	ROC-AUC_std
AMPLIFY_120M	Lolalb/AMPLIFY_120M	casp16	0.1524885805625136	0.2084412149052716	0.2588953451405927	0.2104304271000875	0.7600194570039305	49	0.0974136358380091	0.1726296353745848	0.2192310293073942	0.1673982354715597	0.1655841426648016
AMPLIFY_benchmark	Lolalb/AMPLIFY_benchmark	casp16	0.2435321051802745	0.3217384693393499	0.3735450867809298	0.3134985220117654	0.8055392562066662	49	0.1428468270169951	0.2015385465879096	0.2269150524225168	0.1904972704201037	0.1478663549670081
AMPLIFY_consensus	Lolalb/AMPLIFY_consensus_extended	casp16	0.1871811400822287	0.2293823148657002	0.2732869835611286	0.2327922918028167	0.7737499897806696	49	0.1158399959032027	0.1509391975445584	0.2240394275776132	0.1591098586939825	0.141488726798822
MILA_ALL_0.50_1m	Lolalb/MILA_ALL_0_50_1m	casp16	0.1277861064450676	0.1682606813721161	0.2151852701422386	0.1704195165618262	0.7298816458276104	49	0.093321743857789	0.1309161056450817	0.2079720837802502	0.1449096425872481	0.181444328532433
MILA_ALL_0.60_1m	Lolalb/MILA_ALL_0_60_1m	casp16	0.1440491203461373	0.191153150121558	0.2724415895961612	0.2000764323441832	0.7436344325999414	49	0.0920321419038289	0.162543822343538	0.2447334987705147	0.1662156829908337	0.1662213679557579
MILA_ALL_0.70_1m	Lolalb/MILA_ALL_0_70_1m	casp16	0.1181227061946886	0.1520672441685015	0.2189263075162137	0.1631008600522321	0.7342844362423733	49	0.0954842374063515	0.1454428639056595	0.2520682181526819	0.1632699588469617	0.1545448111535975
MILA_ALL_0.80_1m	Lolalb/MILA_ALL_0_80_1m	casp16	0.1288309949082028	0.1540109524401117	0.2041799341774742	0.1615455514020133	0.7482683705283308	49	0.0929485560755321	0.1369579644991098	0.2077833605645352	0.1442605368104061	0.1565413718651696
MILA_BFD	Lolalb/MILA_BFD	casp16	0.0974582591968218	0.1254032895436064	0.1682273606763024	0.1282324826363444	0.7265469726005853	49	0.0691902290614988	0.1080226253846409	0.1488043051719025	0.1082886682971291	0.154059742656031
MILA_BFD_0.10	Lolalb/MILA_BFD_0_10	casp16	0.0938025035599409	0.1115535366356996	0.1525827489934	0.1197737848422213	0.7259416262056257	49	0.0553025500261632	0.0995948386757985	0.1597194633642993	0.1045956224326755	0.155447896691328
MILA_ALL_0.50	Lolalb/MILA_ALL_0_50	casp16	0.1179498822381933	0.1533181628939502	0.189004297999177	0.1568018148602222	0.7262407628393238	49	0.0899386661564823	0.1385741340676416	0.1990548011286729	0.1431576734085826	0.1653067084354073
MILA_BFD_0.20	Lolalb/MILA_BFD_0_20	casp16	0.1121696444941232	0.1425218959649784	0.1726568234952384	0.1438923924359441	0.7359563210457766	49	0.0860669651887211	0.1359193259356717	0.2079071112189846	0.1439970158050934	0.1565663099971259
MILA_ALL_0.40	Lolalb/MILA_ALL_0_40	casp16	0.1296730284355352	0.170710472034452	0.2152378030991392	0.1705865261646939	0.7376240225350467	49	0.0983577167399701	0.1474223469580364	0.2099141598918864	0.1500595431922076	0.1596652709067625
MILA_BFD_0.20_1m	Lolalb/MILA_BFD_0_20_1m	casp16	0.1502746960096835	0.19393330632995	0.2507136761989996	0.1957699564598957	0.7311301350521688	49	0.1037685482174079	0.1653227024294158	0.2417660447154673	0.1681164899717495	0.1661124348229256
MILA_BFD_0.30	Lolalb/MILA_BFD_0_30	casp16	0.1008677636431491	0.1254712610747855	0.1655833948398696	0.1312831052563411	0.7350163473998383	49	0.0804639258085205	0.1232453790523507	0.1979325547447528	0.1320268795805208	0.1514196407594884
MILA_ALL_0.60	Lolalb/MILA_ALL_0_60	casp16	0.1009574716808474	0.1299241628771101	0.1748218578738094	0.1329318051414406	0.7181814069299493	49	0.0842319166688795	0.1371085382231235	0.2068261214066357	0.1422957443749049	0.1737725856489056
MILA_BFD_0.30_1m	Lolalb/MILA_BFD_0_30_1m	casp16	0.1790767294747045	0.2304162678187868	0.2837282827212909	0.2318238980765869	0.7413303143338629	49	0.1141925149099232	0.1634002183385264	0.2445329036120523	0.1739376579911903	0.1583604602744902
MILA_BFD_0.40	Lolalb/MILA_BFD_0_40	casp16	0.1081058052386618	0.1322382488274897	0.1523702669567368	0.129685234321794	0.732069886488746	49	0.0781451601360387	0.11245410924661	0.1277782091334836	0.1072243713565579	0.1548109469107458
MILA_ALL_0.90	Lolalb/MILA_ALL_0_90	casp16	0.0789662355362001	0.0776019514610794	0.1162880576529985	0.0923509360000021	0.7412220694363132	49	0.0460154422245675	0.057848128394883	0.1141787392889151	0.0692495472345731	0.1421685415719961
MILA_BFD_0.40_1m	Lolalb/MILA_BFD_0_40_1m	casp16	0.1481044579039809	0.1981300666854556	0.2459149362516851	0.1958213368979744	0.7369895304992993	49	0.1102398174844447	0.1703378883572094	0.225114400857461	0.1662926818214815	0.1667169514337426
MILA_BFD_0.50	Lolalb/MILA_BFD_0_50	casp16	0.110091572384472	0.1459864468734453	0.1763488956467607	0.148498854960039	0.7201700832992092	49	0.1077323432146438	0.1654377434883288	0.2370141722309991	0.1728864346322071	0.1808300095750992
MILA_ALL_0.30	Lolalb/MILA_ALL_0_30	casp16	0.1199976798493142	0.1473999592452837	0.1809173381590816	0.1509418275682815	0.7297681039286328	49	0.0947897306550737	0.1439400336753618	0.2093106236177731	0.1511564369089138	0.152618587857809
MILA_BFD_0.50_1m	Lolalb/MILA_BFD_0_50_1m	casp16	0.1362479002681599	0.1774923568345453	0.2400847824872833	0.1825587109881032	0.7175979465581042	49	0.1154706507974775	0.1777295382596136	0.2603424780270151	0.1798195955251658	0.1971750263130866
MILA_BFD_0.60	Lolalb/MILA_BFD_0_60	casp16	0.0971464123689385	0.1159908120743959	0.1592086150935441	0.1232883590811791	0.7144665812117433	49	0.0838206263890054	0.1229151891448412	0.2070768071236512	0.1362182417922499	0.1633874047905318
MILA_BFD_0.60_1m	Lolalb/MILA_BFD_0_60_1m	casp16	0.135685171500813	0.1777751815965248	0.2408677440592809	0.184303322324373	0.7209119629644557	49	0.1039928481720388	0.1700709521844682	0.2589665154361116	0.1757155412631169	0.1792634723978017
MILA_BFD_0.70	Lolalb/MILA_BFD_0_70	casp16	0.0824839696888614	0.0921195277765663	0.1110672477743426	0.096437773675978	0.7110667029519069	49	0.0493366490908632	0.0792489442447261	0.1144875077975175	0.0789804495215476	0.1577045631485513
MILA_BFD_0.70_1m	Lolalb/MILA_BFD_0_70_1m	casp16	0.1214045091321737	0.166127253604513	0.2020706194812875	0.1643070977668783	0.7048726032404583	49	0.0860410808686858	0.1564277824166789	0.2109273350925439	0.1509168459149685	0.1901248959244379
MILA_BFD_0.80	Lolalb/MILA_BFD_0_80	casp16	0.0684853735284413	0.0726581779039966	0.082097738480717	0.0743931442083032	0.7097769201221977	49	0.0364888932117962	0.0506483993577173	0.0869845270989426	0.0552395686555805	0.1653458784814003
MILA_BFD_0.80_1m	Lolalb/MILA_BFD_0_80_1m	casp16	0.0936044660795258	0.1164805371991104	0.1560640306085955	0.1229684158339301	0.702503355813074	49	0.0690109354374436	0.1040229970297308	0.170251197642513	0.1136076334126096	0.1707032080278034
MILA_BFD_no_ambig	Lolalb/MILA_BFD_no_ambig	casp16	0.0843232071801716	0.0947460417206833	0.0974892164568703	0.0927911441762013	0.7165450660718105	49	0.0586288855973523	0.0715606713300657	0.0887862743078545	0.0712068903256758	0.1594621508186018
MILA_MGnify	Lolalb/MILA_MGNIFY	casp16	0.1014553749512335	0.1243881833427396	0.1483723569494563	0.1248673361036634	0.7150487242635584	49	0.0660305131825074	0.1090778227991323	0.1367576498251111	0.1082870246480796	0.1802415102988884
MILA_MGnify_0.10	Lolalb/MILA_MGNIFY_0_10	casp16	0.1163872257109775	0.1405159659080164	0.1751337376087091	0.1466540315554191	0.7326420020791153	49	0.072637725342834	0.1136439492987453	0.157383440203711	0.1198322333523769	0.1689531930141574
MILA_RED_0.10_0.88	Lolalb/MILA_RED_0_10_0_88	casp16	0.160316806057353	0.2192330250689978	0.2882196590134337	0.222606878214581	0.7446199166795953	49	0.124386999419874	0.1993012243739621	0.2944814904035426	0.2038502243397212	0.1811732264846301
MILA_MGnify_0.20	Lolalb/MILA_MGNIFY_0_20	casp16	0.1125808646837477	0.1387588602940054	0.1771266178732793	0.1405696713411737	0.7384430424065447	49	0.0785420048354808	0.1158143201663368	0.2021169125665984	0.1246467937276437	0.1431867805427905
MILA_RED_0.05_0.88	Lolalb/MILA_RED_0_05_0_88	casp16	0.1405535361859252	0.1871363097557386	0.2267501970969597	0.1858352249714754	0.7286178934119591	49	0.1165588182013694	0.1885580066570524	0.2552702606832295	0.1914098450643338	0.1907617775636454
MILA_MGnify_0.20_1m	Lolalb/MILA_MGNIFY_0_20_1m	casp16	0.1503380703999965	0.2007765537877078	0.2951705147117042	0.2146218762957009	0.7459726059350544	49	0.1007959913761456	0.1420905002394474	0.2114142114785596	0.1558263848036373	0.1535122128435077
MILA_MGnify_0.30	Lolalb/MILA_MGNIFY_0_30	casp16	0.1208832330504753	0.1450037157487199	0.1952138503157491	0.1522935543484057	0.7261818536476679	49	0.0753492325288875	0.1097797178663416	0.1611507707249355	0.1151399292941708	0.1568708865391123
MILA_RED_0.20_0.88	Lolalb/MILA_RED_0_20_0_88	casp16	0.133568661125768	0.174174075350164	0.2164966077771663	0.1762811816291794	0.7323770208127832	49	0.1206373765521798	0.1839356577647425	0.238774312895204	0.1823456242956753	0.1985865985196788
MILA_MGnify_0.30_1m	Lolalb/MILA_MGNIFY_0_30_1m	casp16	0.172220767861202	0.23567227484879	0.3190002521750282	0.2411827381940012	0.7541261989560586	49	0.0955590806618892	0.1577717597362591	0.2302492476795877	0.1596964145116715	0.159778833110426
MILA_MGnify_0.40	Lolalb/MILA_MGNIFY_0_40	casp16	0.1181898969453299	0.1415927578169015	0.1668185965046863	0.1427656200910846	0.7300914334965136	49	0.0802941681623379	0.1126468116318837	0.1415482208185317	0.1095488637438555	0.156970261574798
MILA_RED_0.03_0.88	Lolalb/MILA_RED_0_03_0_88	casp16	0.1454948495015794	0.1867648738015835	0.2107723122105308	0.1822234200499204	0.7429368689040552	49	0.1304530998820174	0.1892952807213987	0.2314967049245862	0.1870165874049597	0.1793041841763887
MILA_MGnify_0.40_1m	Lolalb/MILA_MGNIFY_0_40_1m	casp16	0.1676506253769802	0.2164810053754674	0.2747826307417482	0.2211438434158917	0.7487658800806494	49	0.0992620816856682	0.1504659616036074	0.2146719116574411	0.1540750718449098	0.1401264831582039
MILA_MGnify_0.50	Lolalb/MILA_MGNIFY_0_50	casp16	0.1065301064862888	0.1416804055033902	0.192400284123064	0.1489942338982282	0.7334207273427201	49	0.0834577638431581	0.1371108084934041	0.2231057458547329	0.1463948751204745	0.1510840574605995
MILA_RED_0.40_0.88	Lolalb/MILA_RED_0_40_0_88	casp16	0.1331124760122277	0.1712134415867808	0.2290184012018213	0.182231017683452	0.7408399093339214	49	0.1100011337501378	0.1856114249229548	0.2695637612336934	0.1907575006520903	0.1571571528086329
MILA_MGnify_0.60	Lolalb/MILA_MGNIFY_0_60	casp16	0.0858232599267952	0.1064249173286051	0.1412201856785272	0.1112436938049498	0.727241702349606	49	0.0640294830384004	0.0978297412859169	0.1453805320632402	0.1044528657272262	0.1392321497707042
MILA_RED_0.30_0.88	Lolalb/MILA_RED_0_30_0_88	casp16	0.146945564628202	0.1869379899591157	0.2467606609520254	0.1944780699239077	0.7495579699249704	49	0.1188604080367462	0.1580274729268565	0.2304031188059838	0.1668594802292851	0.1669507987106039
MILA_MGnify_0.70	Lolalb/MILA_MGNIFY_0_70	casp16	0.0786124486672445	0.0856627886714985	0.1127557729576604	0.0953903520795439	0.7162475594245251	49	0.0435195266645739	0.047347793054228	0.0782866115556442	0.0580576693074633	0.1581127622856784
MILA_MGnify_0.80	Lolalb/MILA_MGNIFY_0_80	casp16	0.0601185943154089	0.0613779630945678	0.0605317990768518	0.0593650364110251	0.7271807638744817	49	0.0346635818451849	0.0371229649615603	0.0507998262083299	0.0336637835865611	0.1326010113646953
MILA_MGnify_0.90	Lolalb/MILA_MGNIFY_0_90	casp16	0.0528357865739375	0.051976551161463	0.0363418319831226	0.0473432635145258	0.7004338735780298	49	0.0306259903437449	0.0334980656279366	0.0340332312828492	0.030931229432815	0.174327407875646
MILA_MGnify_no_ambig	Lolalb/MILA_MGnify_no_ambig	casp16	0.1162274012209825	0.1457203456731927	0.2049468530319081	0.1550196082425148	0.7325751093086207	49	0.0659875468963844	0.1042984697130546	0.1812196546084564	0.1165220664368769	0.1419267585472031
MILA_OPT_0.10_sub10	Lolalb/MILA_OPT_0_10_sub10	casp16	0.1306658842774182	0.1796220525858734	0.2443311856732684	0.1853222319521529	0.7467108747755473	49	0.104174501250837	0.1827516008371202	0.2772526154820068	0.1843080530947409	0.1712728327830629
MILA_OPT_0.10_sub10_1m	Lolalb/MILA_OPT_0_10_sub10_1m	casp16	0.1652178815252149	0.2188124761196955	0.3076197710362596	0.2298849954162411	0.757652148454795	49	0.1028493557735263	0.1648478422771244	0.2473582328976407	0.1730169223581439	0.1687864490644372
MILA_OPT_0.20_sub20	Lolalb/MILA_OPT_0_20_sub20	casp16	0.1319980765653262	0.1596137510122961	0.2205213444331042	0.1747836910949427	0.7464991071587277	49	0.105020097661372	0.1427735933580707	0.2181363538448048	0.1597295615692447	0.1631926819021707
MILA_OPT_0.20_sub20_1m	Lolalb/MILA_OPT_0_20_sub20_1m	casp16	0.1810099382775067	0.2337119677353606	0.313780326968122	0.2424776744560013	0.7571522651322687	49	0.1136723677742322	0.183992718788629	0.2256266353636038	0.1751615226131358	0.1791402874414636
MILA_ALL_0.70	Lolalb/MILA_ALL_0_70	casp16	0.1058363118242901	0.1311320632614341	0.1853062524004065	0.141052962573327	0.7367489705204097	49	0.0720321696540721	0.1203505910769095	0.2198864436167879	0.1350960660692759	0.1508744128612462
MILA_OPT_0.30_sub30_1m	Lolalb/MILA_OPT_0_30_sub30_1m	casp16	0.1730103267237849	0.2241466193404064	0.2775163843263433	0.2270969396714952	0.7582227171551935	49	0.1098290966668176	0.1646527246481878	0.2040340706979857	0.1620583691073018	0.1640326990856026
MILA_ALL_0.80	Lolalb/MILA_ALL_0_80	casp16	0.0791087381037956	0.1080219788208536	0.1459184046019588	0.1120037221794502	0.726545763230612	49	0.0586690142277069	0.103387482734172	0.1689370197240292	0.1107624322293538	0.1550202181656784
MILA_OPT_0.40_sub40_1m	Lolalb/MILA_OPT_0_40_sub40_1m	casp16	0.1859070238564319	0.2395126206553464	0.334069915982099	0.2489621566026268	0.764908671188412	49	0.103323606811921	0.1640697364023613	0.2281510181465168	0.1619293333998744	0.1631471063016311
MILA_OPT_0.50_sub50	Lolalb/MILA_OPT_0_50_sub50	casp16	0.1210789050437757	0.1533252552265459	0.2149294570131118	0.160411125145705	0.7342313042852883	49	0.096534218072567	0.1437632249588253	0.2326854169969898	0.1554798574715002	0.1619360230304764
MILA_OPT_0.60_sub60	Lolalb/MILA_OPT_0_60_sub60	casp16	0.1227079978242089	0.1440392216791059	0.198263133142098	0.1529829575012969	0.7400213321841567	49	0.0915017485041811	0.1371138186493116	0.2309019959707129	0.1497728564898337	0.1394118065389524
MILA_U100_0.0	Lolalb/MILA_U100_0_0	casp16	0.137830316823201	0.1659489316893221	0.2114393811507174	0.1708428249807358	0.7316215070034129	49	0.1177592292559594	0.174647759986944	0.2425546079712809	0.1759632272504947	0.1653176711044855
MILA_U100_0.01	Lolalb/MILA_U100_0_01	casp16	0.1196866305743961	0.1569674026119932	0.1934643346412653	0.1554185176956451	0.7397226794067923	49	0.1023363544145941	0.1683849411987493	0.2374279256764737	0.1665415261473014	0.1582154007635257
MILA_U100_0.02	Lolalb/MILA_U100_0_02	casp16	0.1321301618912742	0.1766602782550928	0.1990351121560183	0.1701067857308081	0.7433599266739861	49	0.1059729984456818	0.1618430380302752	0.2205102994725447	0.1624756446446781	0.1616392121333537
MILA_U100_0.03	Lolalb/MILA_U100_0_03	casp16	0.1198564514308657	0.1547624082967801	0.2042812571699699	0.1570635692586684	0.7362715820738938	49	0.1065963541074872	0.1684114664230056	0.2408736708444751	0.1698736024065555	0.1734007133108748
MILA_U100_0.05	Lolalb/MILA_U100_0_05	casp16	0.1198882099454746	0.1646371519616642	0.1955788356075783	0.1593734971669985	0.7498812693922444	49	0.0941075109684465	0.160049658106134	0.2474922485363674	0.1638898480853458	0.1425750517714635
MILA_U100_0.05_1m	Lolalb/MILA_U100_0_05_1m	casp16	0.1529676809651698	0.2057651623894705	0.2543394076020277	0.2054854758458463	0.7614248679146323	49	0.0991611624134621	0.1697121282838736	0.2160969930992211	0.158748189807896	0.1552257606043073
MILA_U100_0.10	Lolalb/MILA_U100_0_10	casp16	0.1386381976234717	0.1877691024559439	0.2182482589588121	0.1836378371441962	0.7533164408287997	49	0.1101470372323439	0.178997494381093	0.271881899031073	0.1859848364363721	0.1550391805275471
MILA_U100_0.10_1m	Lolalb/MILA_U100_0_10_1m	casp16	0.1446401664284126	0.197891616643024	0.2653507492538899	0.203658799022765	0.7628391224853543	49	0.0995433438175963	0.1707199840306599	0.2441204053848565	0.1686163353588879	0.153829828366009
MILA_U100_0.15	Lolalb/MILA_U100_0_15	casp16	0.133997289799936	0.1786972694904347	0.2197647959299071	0.1779733957395983	0.7413642724766751	49	0.1064985753376586	0.1686577827852038	0.2090455284396112	0.1674315690781854	0.1780501888500589
MILA_U100_0.15_1m	Lolalb/MILA_U100_0_15_1m	casp16	0.168005193555722	0.2253065528478427	0.2777066514011125	0.228229043766789	0.7630774506238893	49	0.1116131150447275	0.1813092293607985	0.2218059812322661	0.1765400640454875	0.1437896589067928
MILA_U100_0.20	Lolalb/MILA_U100_0_20	casp16	0.1244466650875004	0.1598427981583051	0.2150122911082801	0.1720062528165299	0.7347529195058916	49	0.087944853803293	0.1477545915725969	0.224896717021437	0.1566855434649485	0.1817468964145547
MILA_U100_0.20_1m	Lolalb/MILA_U100_0_20_1m	casp16	0.1478323572409964	0.1958043612393168	0.2577365975065109	0.2028648203905696	0.7459608806419211	49	0.1078094785333431	0.166493047318896	0.27015573165764	0.1809944556515202	0.1705802394270541
MILA_U100_0.25	Lolalb/MILA_U100_0_25	casp16	0.1212570562987091	0.1511413409623968	0.1856828167450186	0.1533144540491425	0.7476116729599611	49	0.0740566674665315	0.1338686593791801	0.203402304896696	0.1341130473662262	0.1591847581295552
MILA_U100_0.25_1m	Lolalb/MILA_U100_0_25_1m	casp16	0.1424060661758525	0.188944809753602	0.2407089934982953	0.1900552208902767	0.7513145665051145	49	0.0903080735409285	0.1408375662841544	0.2183098803231089	0.1499117117323528	0.1574431413394077
MILA_U100_0.30	Lolalb/MILA_U100_0_30	casp16	0.1062991417849238	0.1346552101037404	0.1900997843880991	0.1448792371249941	0.7261073036209975	49	0.080406575331001	0.1363842472912345	0.259789090770146	0.154052227942893	0.1637314825549569
MILA_U100_0.30_1m	Lolalb/MILA_U100_0_30_1m	casp16	0.110261993095433	0.1398934816867901	0.1997063765424272	0.1497878354331253	0.7340546739157741	49	0.0900932309814965	0.1324836871061078	0.2074455382408158	0.143694764451986	0.1575142382604369
MILA_U100_0.35	Lolalb/MILA_U100_0_35	casp16	0.1128040941932428	0.1513695872402314	0.1899417775973361	0.1547695161814421	0.7444864511750447	49	0.0801673202698012	0.1337962069719766	0.2421205460680356	0.1497427037934179	0.1486451205337368
MILA_U100_0.35_1m	Lolalb/MILA_U100_0_35_1m	casp16	0.1116271368042787	0.1457000110953114	0.1909548316519607	0.1510450785213703	0.7479407992472489	49	0.0865937291489829	0.1353070714196304	0.2246270036224454	0.1490382505240892	0.1515086316781538
MILA_U100_0.40	Lolalb/MILA_U100_0_40	casp16	0.1054483321939028	0.1330154481144727	0.1886374050233326	0.141709399953259	0.7308046755302297	49	0.0798920251181315	0.1371991396103307	0.2440564797707473	0.1492138577253962	0.1702838181996993
MILA_U100_0.40_1m	Lolalb/MILA_U100_0_40_1m	casp16	0.113576999072565	0.1466988746649403	0.2095080523006409	0.155194722697882	0.7313798521625287	49	0.0639288184860019	0.108316731919302	0.206818704562814	0.1223387021504502	0.164791589806047
MILA_U100_0.50	Lolalb/MILA_U100_0_50	casp16	0.111694624866581	0.1272662425447487	0.1718298935049087	0.1374060070631163	0.7455918754842484	49	0.0844570668433663	0.1267954110144259	0.2183720786458985	0.1423673585946424	0.1366905707880387
MILA_U100_0.60	Lolalb/MILA_U100_0_60	casp16	0.0961914603684228	0.1083294604238233	0.1546261737257414	0.1230813125943635	0.7173758307800697	49	0.0702574904778305	0.094348689677354	0.1858623308133557	0.1151451405113442	0.1791461696241673
MILA_U100_0.65	Lolalb/MILA_U100_0_65	casp16	0.0862922441747616	0.0934216718932448	0.1175684087601268	0.0986081871684804	0.7193054307161576	49	0.0583132519034226	0.081904921280878	0.1198642075684999	0.0830687297513734	0.1617812043271767
MILA_U100_0.75	Lolalb/MILA_U100_0_75	casp16	0.0717327581729095	0.0758795517176587	0.0893729270894739	0.0787469993511143	0.7075576555727673	49	0.0421506458458226	0.058021289328614	0.0785574396842006	0.0590703957465802	0.1481615711618613
MILA_U100_clust30	Lolalb/MILA_U100_clust30	casp16	0.1906857279852904	0.2369879629835972	0.2878424590858905	0.2380420691542136	0.7801439658525439	49	0.1169233091665104	0.1680269243531043	0.22614537551122	0.1662273794051315	0.1261614495058534
MILA_U100_clust40	Lolalb/MILA_U100_clust40	casp16	0.1260732963074704	0.1455585332839724	0.1617356624313111	0.146901038850847	0.7326598575218537	49	0.1111811137933831	0.1446113159017455	0.1754349528189831	0.1467445895472736	0.1385318557338195
MILA_U100_clust50	Lolalb/MILA_U100_clust50	casp16	0.1847356079510864	0.2416825114198838	0.2952751819167425	0.2418792490342072	0.7841009949952289	49	0.1252942229057435	0.1767966706805603	0.2380149200630684	0.1806824537069918	0.1279258475713839
MILA_U100_clust60	Lolalb/MILA_U100_clust60	casp16	0.1754404223029725	0.2253853833725403	0.2854302430164885	0.2321754950107428	0.792390655465755	49	0.1158849103900715	0.1709576569099238	0.2259607264266704	0.1705498830692794	0.1245612663880309
MILA_U100_clust70	Lolalb/MILA_U100_clust70	casp16	0.1452920895467492	0.1737938871975004	0.2190927843843424	0.1791979668980721	0.7510327213160553	49	0.1128671715143382	0.1703988423903079	0.2571522426624938	0.1781623590739599	0.1583605307335336
MILA_U100_clust80	Lolalb/MILA_U100_clust80	casp16	0.1431811881129872	0.185283986493572	0.2091321381422141	0.1801881602763113	0.7622569829184414	49	0.1230021234937486	0.1741826421138693	0.2150413267191758	0.1690501689471444	0.1336551997402324
MILA_U100_clust90	Lolalb/MILA_U100_clust90	casp16	0.1238918883614188	0.1527271677911779	0.2166457855966269	0.160336863611141	0.715735305060659	49	0.11924229779023	0.1736343437451808	0.2557812484280367	0.179672693838819	0.1456884540366064
MILA_UR100_BFD_MGnify_no_ambig	Lolalb/MILA_UR100_BFD_MGnify_no_ambig	casp16	0.1279460335590088	0.1611939550989061	0.20480042152832	0.1635820536671919	0.7392588079265872	49	0.0850917941375642	0.1341809381105654	0.2212700505485299	0.1441107083052307	0.1655219728014611
MILA_UR100_BFD_no_ambig	Lolalb/MILA_UR100_BFD_no_ambig	casp16	0.1055168553797662	0.1385790401954711	0.1702481694380845	0.1374587582281078	0.719206050404634	49	0.100291846068769	0.1538599298176646	0.2132572733276891	0.1530268334956975	0.168801367783005
MILA_UR100_MGnify_no_ambig	Lolalb/MILA_UR100_MGnify_no_ambig	casp16	0.112912505749855	0.1414858150120233	0.1618282812709135	0.1422455746035094	0.727635399560721	49	0.08268789842477	0.1321907938789191	0.1631672396220588	0.1286199109814117	0.1663511873399457
MILA_U100_clust30_fixed_epochs	Lolalb/MILA_U100_clust30_fixed_epochs	casp16	0.1038464756195316	0.1329948438670526	0.16634883857354	0.1361517437509717	0.7287044673469572	49	0.1090588510387505	0.1639120057994289	0.2340661671578038	0.1683313023800576	0.1330044124518015
MILA_U100_clust50_fixed_epochs	Lolalb/MILA_U100_clust50_fixed_epochs	casp16	0.1032427402280938	0.1299228871893349	0.1783399911286078	0.1364990613455312	0.6949352991582065	49	0.1068112596704538	0.157176419311035	0.2724639147495569	0.1777385314933618	0.1467111088672897
MILA_U100_clust40_fixed_epochs	Lolalb/MILA_U100_clust40_fixed_epochs	casp16	0.0863979400489033	0.0869064533593255	0.0593176746244719	0.0787362273255187	0.7286742064847507	49	0.0611778851115297	0.0662742003534847	0.0711838766734176	0.0583589391217155	0.1183032750486283
MILA_U100_clust80_fixed_epochs	Lolalb/MILA_U100_clust80_fixed_epochs	casp16	0.1429320630596938	0.1785815805133409	0.2511537539917045	0.1889644123483168	0.7411523270284641	49	0.1295139625299087	0.1903866647160396	0.272616370869411	0.1927836763422419	0.118700917637245
MILA_U100_clust70_fixed_epochs	Lolalb/MILA_U100_clust70_fixed_epochs	casp16	0.1090811132727761	0.1286459936687685	0.1509597020512712	0.1308391570205156	0.7295138046450586	49	0.1018583206647934	0.1277242476750633	0.168952696397442	0.1301372255244529	0.1249330237426821
MILA_U100_clust60_fixed_epochs	Lolalb/MILA_U100_clust60_fixed_epochs	casp16	0.1420677000315116	0.1776039597952607	0.2160064159874323	0.1790010919108077	0.7443104921070258	49	0.1049611039754488	0.1496151716905032	0.2150324224352746	0.1559189140702235	0.1591622621466359
MILA_U100_clust90_fixed_epochs	Lolalb/MILA_U100_clust90_fixed_epochs	casp16	0.1618769525935559	0.212483007600036	0.2463231109740484	0.2130748335701645	0.7572446844397872	49	0.1170886249518515	0.173341790518156	0.2163758133674887	0.173187746246734	0.1484970455499847
