## Supplementary material for "pLM representations unlock metagenomic space beyond homology": in_silico_results.csv

model_name	1m	filtering	KL homologs (mean)	Calibration (T)	Calibration (NT)	Categorical jacobian (CASP16)	Deep mutational scanning	Property (FE, ext.)	Property (FE, rest.)
MILA_UR100_MGnify_no_ambig	False	0.0	1.807809298720544	16.32178876222376	18.136949811046065	14.22455746035094	32.2	67.82268497847015	67.82268497847015
MILA_UR100_BFD_no_ambig	False	0.0	1.627073481543827	19.618420850620613	20.3236954689168	13.74587582281078	32.7	64.80593513499268	64.80593513499268
MILA_UR100_BFD_MGnify_no_ambig	False	0.0	1.8089317694085367	16.30009236501869	18.19465454152742	16.35820536671919	32.2	67.69047510909321	67.69047510909321
MILA_U100_clust90_fixed_epochs	False	0.0	1.2323288000317845	29.47787668537644	23.320486114856543	21.307483357016448	36.1	67.92242436553228	67.34487875657219
MILA_U100_clust90	False	0.0	1.3071223685953506	27.252099561329963	23.36992555018765	16.0336863611141	35.6	63.09558029943493	63.09558029943493
MILA_U100_clust80_fixed_epochs	False	0.0	1.5335603510086493	21.590523610962407	21.29062226976376	18.89644123483168	35.9	66.08268429280916	65.50290928510591
MILA_U100_clust80	False	0.0	1.441310995210728	23.728597603112128	22.319357300302887	18.01881602763113	36.5	65.1581057955798	65.1581057955798
MILA_U100_clust70_fixed_epochs	False	0.0	1.7029178303214292	18.16241835071814	19.34107591883652	13.08391570205156	34.2	65.69659115930072	64.89464382841159
MILA_U100_clust70	False	0.0	1.5479716659221403	21.27382587248192	21.145445566096367	17.91979668980721	36.4	66.91414468173043	66.91414468173043
MILA_U100_clust60_fixed_epochs	False	0.0	1.78817020862861	16.664643199668188	18.06187001382421	17.90010919108077	33.6	66.56937135940105	66.40958127531147
MILA_U100_clust60	False	0.0	1.6439780844032343	19.295334871241977	19.859737337860032	23.21754950107428	36.5	68.31984851114063	68.31984851114063
MILA_U100_clust50_fixed_epochs	False	0.0	1.8796691205118112	15.182459989875763	17.055059311986327	13.64990613455312	32.0	66.23024004244449	65.41178837112007
MILA_U100_clust50	False	0.0	1.6949563298459214	18.32403878761377	19.136756666484896	24.18792490342072	36.0	68.17578980520625	68.17578980520625
MILA_U100_clust40_fixed_epochs	False	0.0	1.922418847746996	14.537536471150617	16.56508066783719	7.87362273255187	30.5	67.4481765581155	66.19341849755497
MILA_U100_clust40	False	0.0	1.754918123716792	17.243189164204853	18.337111839418505	14.6901038850847	35.7	67.59664646942358	67.59664646942358
MILA_U100_clust30_fixed_epochs	False	0.0	1.9664304634677896	13.896558004463882	16.210584473629883	13.615174375097167	29.2	66.03287378500042	65.43703055517658
MILA_U100_clust30	False	0.0	1.7379007281220047	17.544921615024695	18.524902493841303	23.80420691542136	35.6	66.85394633971602	66.85394633971602
MILA_U100_0.75	False	0.75	1.3100421382616891	27.841993673992103	14.081398548004112	7.874699935111431	24.4	66.95874508640588	66.1342631100637
MILA_U100_0.65	False	0.65	1.2249361255440492	30.32902192137224	15.189004889449269	9.86081871684804	27.9	67.6630432881309	66.34974710348641
MILA_U100_0.60	False	0.6	1.2161928156093815	30.306812889449407	18.64252085157996	12.308131259436353	29.6	67.76479937581044	67.12624055426058
MILA_U100_0.50	False	0.5	1.2051116445323151	30.59003941977119	19.55738762027615	13.740600706311628	29.5	68.36808909277445	67.87224223661921
MILA_U100_0.40_1m	True	0.4	0.984557868263102	38.82945164294114	16.81654932214933	15.5194722697882	30.6	67.60039486041902	66.68459874122011
MILA_U100_0.40	False	0.4	1.1988775768850526	30.76485166843948	19.89909197767522	14.1709399953259	31.0	68.92943644878686	67.94039207702262
MILA_U100_0.35_1m	True	0.35	1.2086006913025067	30.361830705080585	21.171119152124167	15.104507852137033	33.1	68.9586822521565	67.47224223009968
MILA_U100_0.35	False	0.35	1.1960960700542131	30.79195777929304	20.75523615300416	15.476951618144213	32.0	69.50203917187629	68.1933808689081
MILA_U100_0.30_1m	True	0.3	0.9685108095960996	39.41434600519263	17.480744004604716	14.97878354331253	33.1	68.70986553961004	68.10225857710721
MILA_U100_0.30	False	0.3	1.1919938248441493	30.9387558721422	20.56041524504457	14.48792371249941	32.1	69.72834450315605	68.63459577834145
MILA_U100_0.25_1m	True	0.25	0.9657358925909684	39.49041249422207	17.83928436546709	19.00552208902767	33.2	68.52346609303027	68.2461864512401
MILA_U100_0.25	False	0.25	1.2049463774804563	30.497312929511622	20.90054123800581	15.331445404914252	33.800000000000004	68.77735074992745	67.96006249259074
MILA_U100_0.20_1m	True	0.2	0.9601083960101072	39.67763738456816	18.27639881831096	20.28648203905696	33.800000000000004	69.7300892946619	68.83605388420466
MILA_U100_0.20	False	0.2	1.2133379649434264	30.198451299332014	21.36014535291843	17.20062528165299	34.1	70.10618622510948	68.55502580994802
MILA_U100_0.15_1m	True	0.15	0.959475760208346	39.61180422842647	19.176927151772897	22.822904376678903	34.599999999999994	69.60735160146136	68.95132826506564
MILA_U100_0.15	False	0.15	1.2281468084540166	29.727746355675794	21.442310403516814	17.79733957395983	34.1	70.16565683670501	69.49007712282821
MILA_U100_0.10_1m	True	0.1	0.9695787173460526	39.28034405671062	18.327775345776303	20.3658799022765	35.3	70.40050707426443	69.84950902742678
MILA_U100_0.10	False	0.1	1.2508405823916948	29.04821450714715	21.14858895635745	18.363783714419625	34.1	69.27036062946662	68.61420644993729
MILA_U100_0.05_1m	True	0.05	0.9817913181272224	38.78868219680305	18.24945358489513	20.548547584584632	35.2	70.81684406668595	70.5933556369127
MILA_U100_0.05	False	0.05	1.2539972324321975	28.92299417847289	21.59576751089737	15.93734971669985	34.599999999999994	69.63778319143908	68.63555587885566
MILA_U100_0.03	False	0.03	1.2825293803770592	28.070158189330307	21.604371536884337	15.70635692586684	33.900000000000006	70.14690853469162	69.59080195422737
MILA_U100_0.02	False	0.02	1.2621176113718475	28.65841697683434	21.900521403309885	17.01067857308081	34.7	69.3101623193161	68.7129665950504
MILA_U100_0.01	False	0.01	1.2755024294074246	28.23425236197981	22.302996221655164	15.541851769564513	34.4	69.40722526931566	69.07064414732935
MILA_U100_0.0	False	0.0	1.2794636542977265	28.118057491774383	22.289737818280397	17.08428249807358	35.8	67.05817011557454	66.35269867940366
MILA_RED_0.40_0.88	False	0.4	1.552955669758911	21.166544917443204	21.071529811754356	18.2231017683452	35.5	67.59068955455254	66.9810024822174
MILA_RED_0.30_0.88	False	0.3	1.4823820403728274	22.75739043574112	21.742857720913253	19.44780699239077	35.0	67.56652390384524	66.55062315756619
MILA_RED_0.20_0.88	False	0.2	1.4120512499308415	24.466079427077812	22.350205514012597	17.628118162917943	35.0	68.08709535874019	66.5824444664468
MILA_RED_0.10_0.88	False	0.1	1.2946610499311444	27.67419366497976	22.280511947398736	22.2606878214581	34.9	68.4085519009765	67.82354450208416
MILA_RED_0.05_0.88	False	0.05	1.2481830987473748	29.04019286429173	22.53233590628508	18.583522497147538	35.6	65.75842241235071	66.2763239188175
MILA_RED_0.03_0.88	False	0.03	1.210130368437277	30.238003065824564	22.287678501773453	18.22234200499204	34.8	68.06446318814223	67.3913106938433
MILA_OPT_0.60_sub60	False	0.6	1.7018848962289788	18.17580514763212	19.480103928904267	15.29829575012969	32.6	69.00340960001215	68.48323966656385
MILA_OPT_0.50_sub50	False	0.5	1.6527706858457705	19.10878133321687	20.06548307651277	16.0411125145705	32.6	68.87872755219352	68.56022021616889
MILA_OPT_0.40_sub40_1m	True	0.4	1.2924280269353186	27.739463257237876	22.273681490528556	24.89621566026268	34.8	70.48291251293439	69.89336260109205
MILA_OPT_0.30_sub30_1m	True	0.3	1.224502307125831	29.799023838651067	22.08451408311497	22.70969396714952	34.5	69.59277748506693	69.35634551994035
MILA_OPT_0.20_sub20_1m	True	0.2	1.1399088424424768	32.591806472729424	21.67479396842037	24.24776744560013	35.0	71.20788295563251	70.31275142199004
MILA_OPT_0.20_sub20	False	0.2	1.4637047009932178	23.237467599317437	21.167242363182343	17.47836910949427	33.300000000000004	69.9513582030566	69.0644290525843
MILA_OPT_0.10_sub10_1m	True	0.1	1.0463419087022892	36.07964015942143	20.12667855536279	22.988499541624112	34.2	69.7033954136532	69.26040665255863
MILA_OPT_0.10_sub10	False	0.1	1.35350857727239	26.043750113250287	21.838473781768304	18.532223195215288	32.7	69.84099110202577	68.58804194878392
MILA_MGnify_no_ambig	False	0.0	2.147600085677894	11.550773851891329	14.606589942151734	15.501960824251478	21.3	66.73627630461561	66.73627630461561
MILA_MGnify_0.90	False	0.9	2.294831772332868	9.948406036883442	13.16919849840289	4.73432635145258	16.0	66.90179128170952	66.08946607230342
MILA_MGnify_0.80	False	0.8	2.2510346806208035	10.402231861620152	13.5297742187625	5.93650364110251	17.599999999999998	67.42099663972971	66.50832131834136
MILA_MGnify_0.70	False	0.7	2.2170687744880047	10.766165398195762	13.875466203067056	9.53903520795439	19.0	68.20871658725675	67.79465305310568
MILA_MGnify_0.60	False	0.6	2.193507848095101	11.024195404962892	14.1701076989415	11.12436938049498	19.7	67.7234476237809	67.32372529351686
MILA_MGnify_0.50	False	0.5	2.1624686745503694	11.37808607839858	14.449102589359503	14.899423389822818	21.2	68.36586744533237	68.11992610367592
MILA_MGnify_0.40_1m	True	0.4	2.0927776684721104	12.217845701404368	15.012995605265864	22.11438434158917	24.5	69.78160784318372	69.30553678080025
MILA_MGnify_0.40	False	0.4	2.1466316936924628	11.56310063746226	14.591048226156673	14.27656200910846	21.6	69.66357431862856	68.95711180783857
MILA_MGnify_0.30_1m	True	0.3	2.0891268190101453	12.26161085630054	15.091371416668864	24.11827381940012	25.2	70.85582704414651	70.70876187155766
MILA_MGnify_0.30	False	0.3	2.1394570302662244	11.64653143170155	14.691642051757384	15.229355434840569	22.0	69.86010154821687	69.42321444855884
MILA_MGnify_0.20_1m	True	0.2	2.084962936109217	12.31462654609386	15.107205219847106	21.46218762957009	25.2	70.03595786578177	69.24843029104748
MILA_MGnify_0.20	False	0.2	2.154357282145129	11.470935931745409	14.56198786697967	14.056967134117372	21.4	69.06982948067376	68.65606591959332
MILA_MGnify_0.10	False	0.1	2.1448916252098225	11.582807559689051	14.627725822801407	14.66540315554191	21.2	69.79906047659875	69.30035558107642
MILA_MGnify	False	0.0	2.1500481640899483	11.521216061303004	14.605341121141654	12.48673361036634	21.0	69.33187504700146	68.8925963896312
MILA_BFD_no_ambig	False	0.0	2.038686186732034	12.90293965718906	15.695305739130305	9.27911441762013	24.7	63.53841177213626	63.53841177213626
MILA_BFD_0.80_1m	True	0.8	1.892288132555016	14.930171901982536	18.347053451187108	12.296841583393013	25.8	67.40037158992858	66.81431998741606
MILA_BFD_0.80	False	0.8	1.9888579775195403	13.547327760086796	16.875023102648594	7.43931442083032	22.6	67.35565928053165	66.73149387332427
MILA_BFD_0.70_1m	True	0.7	1.8599611606423816	15.438051416721452	18.513990067893733	16.43070977668783	27.200000000000003	68.05125937936637	67.34840316259964
MILA_BFD_0.70	False	0.7	1.982277000778876	13.64180514405372	16.857310068297465	9.6437773675978	24.4	67.60567053043461	66.84294812498406
MILA_BFD_0.60_1m	True	0.6	1.8484467937831703	15.625740886632556	18.508777503922733	18.430332232437294	29.2	68.06860289171395	67.85428926615637
MILA_BFD_0.60	False	0.6	1.9795170237119315	13.687523043622072	16.700205703555866	12.328835908117911	25.9	67.15649541471464	66.5582708444472
MILA_BFD_0.50_1m	True	0.5	1.833315893266924	15.872007992618572	18.594979579944624	18.25587109881032	29.8	68.55253095279404	68.1778797793792
MILA_BFD_0.50	False	0.5	1.969943614575528	13.822636404216045	16.774015710994306	14.8498854960039	26.4	67.94559500797908	67.09678759644304
MILA_BFD_0.40_1m	True	0.4	1.8220115531373384	16.057818565127324	18.676630806708346	19.58213368979744	30.7	68.75398868290475	68.2989423399596
MILA_BFD_0.40	False	0.4	1.9740877885059995	13.76974287913462	16.597720850448678	12.9685234321794	26.9	67.49319136193485	67.02941982805662
MILA_BFD_0.30_1m	True	0.3	1.827689709474028	15.96823749553851	18.538668835960934	23.18238980765869	31.1	69.82510835273158	69.2977020328631
MILA_BFD_0.30	False	0.3	1.9895577777935085	13.55644490969702	16.390890938315334	13.12831052563411	27.200000000000003	67.19473620868244	67.45057699774166
MILA_BFD_0.20_1m	True	0.2	1.8453669732214304	15.68503587243777	18.29590158515924	19.57699564598957	30.3	68.12503437659956	67.18839056433397
MILA_BFD_0.20	False	0.2	1.993205396578012	13.51075088809203	16.23977196943724	14.38923924359441	26.700000000000003	68.1886377243602	67.55284754378025
MILA_BFD_0.10	False	0.1	2.0103358055882863	13.278874214430775	16.023850212758877	11.97737848422213	25.9	65.63510267358542	65.02518881611344
MILA_BFD	False	0.0	2.020216921532267	13.14359248505359	15.984589267610575	12.82324826363444	24.9	67.99993102895246	67.37514684683599
MILA_ALL_0.90	False	0.9	1.5164192700319246	22.056757897716363	19.845775877304	9.23509360000021	28.3	66.69616318903728	65.78377549866944
MILA_ALL_0.80_1m	True	0.8	1.3589693191180343	25.91026443522341	21.575216874405083	16.154555140201328	30.6	68.48216444948783	67.75672780030003
MILA_ALL_0.80	False	0.8	1.6432090101171604	19.3045205726158	19.99596820223868	11.20037221794502	29.7	68.12142726330545	66.90005825982462
MILA_ALL_0.70_1m	True	0.7	1.4241655783006253	24.167155020463703	22.16296631788752	16.31008600522321	32.4	68.48037847500402	67.8211347095739
MILA_ALL_0.70	False	0.7	1.7094194142369123	18.02945944449626	19.55513158259699	14.1052962573327	30.8	68.47225890718332	68.57251954696068
MILA_ALL_0.60_1m	True	0.6	1.4847694284126205	22.689410406191595	21.963995116341227	20.00764323441832	33.2	68.85920837496877	68.87638042662624
MILA_ALL_0.60	False	0.6	1.7680372180501869	16.983940253128743	18.874714956661343	13.29318051414406	31.1	67.54309787558628	67.33384278964084
MILA_ALL_0.50_1m	True	0.5	1.808079665568701	16.306516049539898	18.38364650514322	17.04195165618262	32.1	67.98325247565116	67.38329109448787
MILA_ALL_0.50	False	0.5	1.7858021429740132	16.678662026455854	18.686114177210477	15.68018148602222	32.1	69.24172450124682	68.15522466843035
MILA_ALL_0.40	False	0.4	1.8138118257858296	16.21479356096377	18.244029925420783	17.05865261646939	32.5	68.90639625987673	68.27477761334603
MILA_ALL_0.30	False	0.3	1.840662241662565	15.772057406354875	18.069836583106007	15.09418275682815	32.5	69.61244626981646	69.13029440152582
AMPLIFY_consensus	False	0.0	0.7370494874784171	49.06316028414624	28.529175244971643	23.279229180281668	38.2	70.50389054363937	69.42537824097926
AMPLIFY_benchmark	False	0.0	1.3487781324500046	26.035316547486755	24.36182611187068	31.349852201176542	39.1	69.42202147509265	69.33603863852339
AMPLIFY_350M	False	0.0	0.6528989070362309	55.67952282516134	12.915810543377813	19.68093341109065	36.3	71.4790964253273	70.83856364422738
AMPLIFY_120M	False	0.0	0.9840563306288288	38.7318235999208	17.90862696831399	21.04304271000875	35.7	69.56980595946156	68.87300243431876
