## Supplementary material for "pLM representations unlock metagenomic space beyond homology": known_hydroxylases_with_characterized_activity.csv

Enzyme	UniProt ID	Reaction	Kingdom	Organism	Sequence
SadA	Q0B2N4	aliphatic amino acid	Bacteria	Burkholderia ambifaria	MQHTYPAQLMRFGTAARAEHMTIAAAIHALDADEADAIVMDIVPDGERDAWWDDEGFSSSPFTKNAHHAGIVATSVTLGQLQREQGDKLVSKAAEYFGIACRVNDGLRTTRFVRLFSDALDAKPLTIGHDYEVEFLLATRRVYEPFEAPFNFAPHCDDVSYGRDTVNWPLKRSFPRQLGGFLTIQGADNDAGMVMWDNRPESRAALDEMHAEYRETGAIAALERAAKIMLKPQPGQLTLFQSKNLHAIERCTSTRRTMGLFLIHTEDGWRMFD
KDO2	C7PLM6	lysine hydroxylase	Bacteria	Chitinophaga pinensis	MRPLDVTPTISPGAQDLPRTMHFAAEPPLQPLIIDITEEEKLEITYIGKKLKRKYKSYDDPGFISMLHLNAYTLLPERIAKVLSNFGTDFSDQQYGAVVLRGLIEIGQDELGPTPRSWQETDHEKIMEYGFISSLLHGAVPSKPVEYFAQRKGGGLMHAIIPDENMSFTQTGSGSRTDLFVHTEDAFLHNAADFLSFLFLRNEERVPSTLYSIRSHGRPDAILQELFKPIYKCPKDANYASEEALGDDIRTSVLYGSRSAPFMRFDAAEQIYNEDANQDPEALHNLKRFWEEARKLIYNDFVPESGDLIFVNNHLCAHGRNAFLAGFREENGQLVKCERRLMLRMMSKTSLINIREVTHPENPYLIMEEHYGKVYSAHLANL
KDO3	A5FF23	lysine hydroxylase	Bacteria	Cytophaga johnsonae	MKSQSLIEDEIPVKENYAYQIPTSPLIVEVTPQERNILSNVGALLEKAFKSYENPDYIEALHLYSFQLLPERIARILSRFGTDFSADQYGAIIFRGLLEVDQDHLGPTPANWQSADYSKLNKYGFICSLLHGAVPSKPVQYYAQRKGGGILHAVIPDEKMAATQTGSGSKTNLYVHTEDAFLLHQADFLSFLYLRNEERVPSTLYSVRSHGKVNKIMEKLFDPIYQCPKDANYQEEINDGPLASVLYGNKKLPFIRFDAAEQIFNENAGQTPEALYNLTEFWNEAKELINSDYIPDSGDVIFVNNHLCAHGRSAFTAGQKEENGKLVPCERRQMLRMMSKTSLIHIRSMTHTDDPYFVMEEHLGKVFDQA
KDO1	C7QJ42	lysine hydroxylase	Bacteria	Catenulispora acidiphila	MKNLSAYEVYESPKTSGESRTEAVSEAAFESDPEVSAILVLTSSEASTLERVADLVTAHALYAAHDFCAQAQLAAAELPSRVVARLQEFAWGDMNEGHLLIKGLPQVRSLPPTPTSNVHAVAATTPMSRYQALINECVGRMIAYEAEGHGHTFQDMVPSAMSAHSQTSLGSAVELELHTEQAFSPLRPDFVSLACLRGDPRALTYLFSARQLVATLTTQEIAMLREPMWTTTVDESFLAEGRTFLLGFERGPIPILSGADDDPFIVFDQDLMRGISAPAQELQQTVIRAYYAERVSHCLAPGEMLLIDNRRAVHGRSIFAPRFDGADRFLSRSFIVADGSRSRHARSSFGRVVSARFS
OrfP	G9MBV2	arginine hydroxylase	Bacteria	Streptomyces lavendulae	MSNLTDQSTPSYSLTPAEASAVAELTLELAAAYGSFGDPVLLRDLPRLAARLPEGVQDFLREFKLADRHGHTVIRGHDFDQRRIGPTPDHWRGRVRPGPEFPEELLLMLYSALLGEPFGWATQQDGHLVHDIFPIRSHENDQLGMGSKQLLTWHTEDAFHPYRSDYLILGALRNPDHVPTTVGELDLSSLSAEDIDVLFEPRYHIAPDESHLPKNNTIATEEEAARFATIQRMIDERPLGPLLYGSRLDPYMRLDPYFTSVPQDDTDARRAYDALFKVVDSGMREVVADQGDVLFIDNHRAVHGRLPFQARYDGTDRWLKRVCVTSDLRRSREMRATSATRLLG
GetI	E0WFM2	citrulline hydroxylase	Bacteria	Stretomyces sp. L-49973	MTTSIKPETVTELRLTEAEARQTVELTLRLSEQYVAADDERLLQELPLLTDGLPVRVRRFLRAFSLDQARGFCAVSGHLVDDERIGPTPAHWKDEERVHHELPEEILVLLYGALLGEPFGWATQQDGHLVNDVFPVREYEHELLGTGSRTPLTLHTEDAFHPYRADYIILSALRNPDSVPVTVAEADFSVLPADVLDVLFQSRFHIVPDKSHLPENNTVRTEEDRMVFENIARLIDGLGRVPVLTGSRAHPLLCFDATHMSAPPEDPEAVRAFAAVSELLDANLTDCALAPGSCVFMNNHRVVHSRTAFEARYDGTDRWLKRVNVTHDLRRSAAMRRSVGSRLIG
CmnC	A6YEH4	arginine hydroxylase	Bacteria	Streptomyces capreolus	MTAIREIRLSEPESAQAALLALECAQRYAEPDSADFLADAAVLAHDLPRAVRREVERARLDDRLHALVVRGNDVDQDALGPTPPHWRQARTAASRRYGFLLVLYASLLGDVVGWATQQDGRVVTDVLPIEGQEDSLVSSSSSVELGWHTEDAFSPYRADYVGLFSLRNPDSVATTVAGLDPDLVGPAVVDVLFGERFHIRPDNSHLPTHNSGGRLSDYFAGIVEAVENPRAVSILRGHRDAPQLCVDSDFTTAVDGDAEAAGALDTLIKHLGGALYEVVLGPGDVAFLDNRNVVHGRRPFRARFDGTDRWLKRINVTADLRKSRAARRDAQARVLGEA
VioC	Q6WZB0	arginine hydroxylase	Bacteria	Streptomyces vinaceus	MTESPTTHHGAAPPDSVATPVRPWSEFRLTPAEAAAAAALAARCAQRYDETDGPEFLLDAPVIAHELPRRLRTFMARARLDAWPHALVVRGNPVDDAALGSTPVHWRTARTPGSRPLSFLLMLYAGLLGDVFGWATQQDGRVVTDVLPIKGGEHTLVSSSSRQELGWHTEDAFSPYRADYVGLLSLRNPDGVATTLAGVPLDDLDERTLDVLFQERFLIRPDDSHLQVNNSTAQQGRVEFEGIAQAADRPEPVAILTGHRAAPHLRVDGDFSAPAEGDEEAAAALGTLRKLIDASLYELVLDQGDVAFIDNRRAVHGRRAFQPRYDGRDRWLKRINITRDLHRSRKAWAGDSRVLGQR
PtmO6	A0A0A0UVJ2	late-stage terpene ox	Bacteria	Streptomyces platensis	MAGLVWEPTSAGWGARVGLDLGAPLGAECAAALVELFRARHLLVFSGQDFSLEEQIRFMGYLGPVLHEEGSGIGFVSNVKEGAALGVSELSFHSDTGHCAVPLEAVSLFAEDVEGCVTSTRFANVAAAYGRLPAGLRSRVASLVCENAMPVSLDGRNVGVSVAEGMPRAEHPVVWRHPVSGEPGLMVNANQTTRIVGLEDAESRELLEELFSVMYAEDAVYEHSWRQGDVVVWHNLAVQHARGGLEGNGRRTLRRVALGEKGFWEQCPTLRYADFKNQQNTAA
GetF	E0WFM0	pipecolic acid hydroxylase	Bacteria	Streptomyces sp. L-49973	MAGRQPREPGFTQGIVTQHFARSPNTFDDYDEHDGTVRSCARQRDLVNEQSDARDRLLPSLLPAVTIADHRRPVSRCTHQPTGSRMLKSQRLATLPIDSYDFDEELSIIDSNDAGGEYDAFTFGSWSAHVLANSGGSDEDTSFRPYEGRLALTELGRKLPKIMSIVHDNFPLERLQWVRIFSLSDGILAPHVDFLEFSEPGTRLQIPLRTDEDSLHSENDIVYHLRRGEVWKIHTTVPHSAQSVSPFARLSLCLDFAGADEPVEIKNSIPPELPVRIISRPSVTEAEVEELLSSAAGLSADTLRTSFRRFAAVHFARRADATAAFDWFIEAAVRTGDGALAEKAKAFRTYCIEKRGYREAFEW
PiFa	Q0RMP5	pipecolic acid hydroxylase	Bacteria	Frankia alni	MLKSQRLATLPIDSYDLDSELSIVDQHNYQGEYDAFTFGTWSAHALANGSGAEYDLSFRPHSDRLTRTELGSRLPGIMALVTDHFPLDRLQWVRIFSLRDGIIAPHVDFLEFARPGTRLQIPLRTTAESLHSENDVVYHLRRGEVWQIHTTDPHSALSAAGAPRLSLCLDFAGSDEPVKIRGDVPATEPIHIVDRPAPTETELEELLTCGNALATGSMRHDFRRFAALHFARRAHAAAAFDWFEQAAARTGDPAAVAKARAFRTYCIEKRSYGEAFAW
Mja2PH	Q989T9	proline hydroxylase (cis-4)	Bacteria	Mesorhizobium japonicum	MTTRILGVVQLDQRRLTDDLAVLAKSNFSSEYSDFACGRWEFCMLRNQSGKQEEQRVVVHETPALATPLGQSLPYLNELLDNHFDRDSIRYARIIRISENACIIPHRDYLELEGKFIRVHLVLDTNEKCSNTEENNIFHMGRGEIWFLDASLPHSAGCFSPTPRLHLVVDIEGTRSLEEVAINVEQPSARNATVDTRKEWTDETLESVLGFSEIISEANYREIVAILAKLHFFHKVHCVDMYGWLKEICRRRGEPALIEKANSLERFYLIDRAAGEVMTY
SmP4H	Q92LF6	proline hydroxylase (cis-4)	Bacteria	Sinorhizobium meliloti	MSTHFLGKVKFDEARLAEDLSTLEVAEFSSAYSDFACGKWEACVLRNRTGMQEEDIVVSHNAPALATPLSKSLPYLNELVETHFDCSAVRYTRIVRVSENACIIPHSDYLELDETFTRLHLVLDTNSGCANTEEDKIFHMGLGEIWFLDAMLPHSAACFSKTPRLHLMIDFEATAFPESFLRNVEQPVTTRDMVDPRKELTDEVIEGILGFSIIISEANYREIVSILAKLHFFYKADCRSMYDWLKEICKRRGDPALIEKTASLERFFLGHRERGEVMTY
PtuPH	A0A1H1KDT3	proline hydroxylase (cis-3/4)	Bacteria	Paraburkholderia tuberum	MATKTRLVGRIKFDNALLKKDLKVLSELPIIKEQYDEFSSGTWINHSLWNRTGEWTDTQYSDYDHPAIRTQVGTATAYLSRIIEECFDVEHMRMARVRNLVKGLVIPHTDFLELSEEKDRYVRILIPLETSLDSYHTEENFGVFRMRKGDIWILESTVPHAALNLTTDNRRILSLDFQYADIPNPHYSLIFKDRSIHDETVAPALVARTKLEPEDLHDYLELLSERFKDKDDAEQILVNLSEIQLRFDSPVSDIYHNLTAVARLTQRHDLIEHCEKMRKFYIGSRVMNERFPLRKGLF
SroPH	D2AQP1	proline hydroxylase (cis-3)	Bacteria	Streptosporangium roseum DSM 43021	MASRILGRLPLDEDRLAQDMARLAQAPAPQEPYEVFTIGRWVNLNLWNASGDDGDGFFNGHRQVAGRPTRLLGGVPYIGELLTTWFNTELLTMVRARNVVEWSIVPHRDFLESGPAEDFFRVLVFLEDNEHALNSDEDMVFHMRKGEVWFLDSAQIHAGVNISSRSRWSLCLDFKAGAGFSPGDVFARAGDYDPAIRPALVERAPAPADLPDRLRALSAVVSRHNIKDIAFLLGKVHFTEEVPIGASWDWLVEITRASGDPALLDLAERARRFFVHSREVYEEFSFVPA
BcePH	ZP_04292518*	proline hydroxylase (cis-3/epoxide)	Bacteria	Bacillus cereus R309803	MASYIIGKLNLNEELLKKDLATIANFPVIPEEYDEFSSGYWMNNSLWNASNDKNDTMYRDFDHAAQQTEYGKQLPYINSLLEEYFTFDNLKMVRTRNLVDAMVIPHRDFVEFSHSTKQRFRVFLALEDNEKAFHSDEEAVFRIRKGEIWFLDAAIGHAAANFSKDSRVFLCLDYVFDCDFDPSDIFKDKKTYNRDLERFIVQRDKLDETFEEELITSLSKVISRINFRDVVFFLSKIHFEKDIPVAKCYDWLDQIAERSGDQAIIQKAKHLREYIIEHRNLGERFSMDNWKEEVTV
Ssp1PH	P96010	proline hydroxylase (cis-3)	Bacteria	Streptomyces sp.	MRSHILGRIELDQERLGRDLEYLATVPTVEEEYDEFSNGFWKNIPLYNASGGSEDRLYRDLEGSPAQPTKHAEQVPYLNEIITTVYNGERLQMARTRNLKNAVVIPHRDFVELDRELDQYFRTHLMLEDSPLAFHSDDDTVIHMRAGEIWFLDAAAVHSAVNFAEFSRQSLCVDLAFDGAFDEKEAFADATVYAPNLSPDVRERKPFTKEREAGILALSGVIGRENFRDILFLLSKVHYTYDVHPGETFEWLVSVSKGAGDDKMVEKAERIRDFAIGARALGERFSLTTW
Ssp4PH	O09345	proline hydroxylase (cis-3)	Bacteria	Streptomyces sp. TH11	MRSHILGKIELDQTRLAPDLAYLAAVPTVEEEYDEFSNGFWKHVPLWNASGDSEDRLYRDLKDAAAQPTAHVEHVPYLKEIVTTVFDGTHLQMARSRNLKNAIVIPHRDFVELDREVDRYFRTFMVLEDSPLAFHSNEDTVIHMRPGEIWFLDAATVHSAVNFSEISRQSLCVDFAFDGPFDEKEIFADATLYAPGSTPDLPERRPFTAEHRRRILSLGQVIERENFRDILFLLSKVHYKYDVHPSETYDWLIEISKQAGDEKMVVKAEQIRDFAVEARALSERFSLTSW
Gox	Q5FQD2	leucine hydroxylase	Bacteria	Gluconobacter oxydans	MNPTDLSPPFDRVLTGVEDTLLEKGFSFLQADVTRPLLEHEGLTDWQGFAESWNHLGLDRYMADGGRYRRRRYATFAVSGDTITRKKHQPHYQSRDYNLLNGGIERWFPAVTDAIATHPAMTAAIRTVSRIADALTPPKEKPPVWHVEVHQFRIEARPGNEGHPTPEGLHRDGVDWVLVLMVARHNVEQGVTTIHGMRKEPLGSFTLTNPLDAAIVDDHRVYHGVTAVQPVDPSQPAYRDVLVVTLRHE
SgrPH	R9UTQ8	proline hydroxylase (trans-4)	Bacteria	Streptomyces griseoviridis	MSVSAPLLDAKVRYGRDGWLPLPHTLSDPDVRKLRQRIEGISREQRPEVVLEEGSSAVRALHGCHDFDEVCARLVRLPALVGLAEQLLGGPVYVYQFKVNMKQAHEGAAWPWHQDFAFWHHEDGMGAPDAVNIAIFLDDVTDENGPLEVIPGSQHAGIVEDTARPGRERSHDWRHHVSAKLEYVVPDEIAGRLAGTFGVRRLTGPAGTAVAFHPSIIHSSSNNTSAQRRCVLLITYNRVTNTPAHPVRPPFLVSRDSTPVVPVDADRL
GriE	A0A0E3URV8	leucine hydroxylase	Bacteria	Streptomyces muensis	MQLTADQVEKYKSDGYVLLEGAFSPEEVHVMRQALKKDQEVQGPHRILEEDGRTVRALYASHTRQSVFDQLSRSDRLLGPATQLLECDLYIHQFKINTKRAFGGDSWAWHQDFIVWRDTDGLPAPRAVNVGVFLSDVTEFNGPVVFLSGSHQRGTVERKARETSRSDQHVDPDDYSMTPAELSQMVEKHPMVSPKAASGSVMLFHPEIIHGSAPNISPFARDLLIITYNDVANAPKPAGEPRPEYVIGRDTTPLVSRSGPLHEAAESRLA
Ssp5PH	S5TUM1	proline hydroxylase (trans-3/4)	Bacteria	Streptomyces sp. 49973	MEPHDTLSPAQVDEYRKNGFLVQEHVFDEEEIELLRAEAAQEFASGGERVTVEQNTGIVRGVHGCHLYSEVFGRLVRSPRLLPIARQLLRDDVYVHQFKINAKRAFKGEVWEWHQDYTFWHHEDGMPAPRALSAAIFLDEVTEFNGPLTFVPGGHGSGMIDADVKGEGWANTLTASLKYSLDVETMRGLIERNGMVAPKGPRGSVLWFDANIPHSSVPNISPFDRGLVLITYNSVENKTDVTRGTRPEWLAARDFTPLTALQATSF
DspPH	A0A173G6I9	proline hydroxylase (trans-4)	Bacteria	Dactylosporangium sp. RH11	MLTPTELKQYREAGYLLIEDGLGPREVDCLRRAAAALYAQDSPDRTLEKDGRTVRAVHGCHRRDPVCRDLVRHPRLLGPAMQILSGDVYVHQFKINAKAPMTGDVWPWHQDYIFWAREDGMDRPHVVNVAVLLDEATHLNGPLLFVPGTHELGLIDVERRAPAGDGDAQWLPQLSADLDYAIDADLLARLTAGRGIESATGPAGSILLFDSRIVHGSGTNMSPHPRGVVLVTYNRTDNALPAQAAPRPEFLAARDATPLVPLPAGFTLAHYV
GlbB	A8KCI8	lysine/leucine hydroxylase	Bacteria	Schlegelella brevitalea	MQLGVPFLKRESMSKMTGQEWAAAAPETEPGDVRAALQQRGWARFDATDMQVAVDEAADLQRLTEYARSLPVDRFGTGGRHRSYAEGILTPRRKTIAWKAGARTPDGRVEIAYVQHSEFQPEHGGVVRNFARTREDILALPLVHRLIWYDLSLTPMFDAEGDLLCGFHMIRMQATPGAVARITPDCLHQDGQPFTAVHLVERSHAEGGVNFIAPPRYTGRQFDEVPSHLLSAFVLGSPLQSYIIDDAAICHQVTAVSCSPGASHGTRTVILIDFSPLNPASSAQPT
IDO	E2GIN1	isoleucine hydroxylase	Bacteria	Bacillus thuringiensis	MKMSGFSIEEKVHEFESKGFLEISNEIFLQEEENHSLLTQAQLDYYNLEDDAYGECRARSYSRYIKYVDSPDYILDNSNDYFQSKEYNYDDGGKVRQFNSINDSFLCNPLIQNIVRFDTEFAFKTNIIDKSKDLIIGLHQVRYKATKERPSFSSPIWLHKDDEPVVFLHLMNLSNTAIGGDNLIANSPREINQFISLKEPLETLVFGQKVFHAVTPLGTECSTEAFRDILLVTFSYKETK
BcmB	A0A2G1XB00	epoxidation (biblomycin biosynthesis)	Bacteria	Streptomyces cinnamoneus	MSRAPGNTAAPEIRRGRIYRDLYEKRASGPAVQGDAHLERARIQGDRLEFAGSRARETALADGVFLLEIPADIDVAAGDAFSRQFHLGPDSPPYGRFRDLGSEHFGDPLLGFHQRVNQIEQFLLERRFWASDYPPEIARLGEQLTRLSQKVLCAVLSHVGVPERDRRRATGGCSRAAGSYHLTFNHYRPEHRDVGLSSHKDDGFLTILRTTTPGLEVNRKDRWERVPVDPDCFVINFGLSMEILTAPTKAPVAAIMHRVARQGGDRSSFGHFSSSGCAPGMDEGVFRYLPGSGLDRVCGSRELIDENDHEIYAGTDAPGDKRREH
BcmC	A0A2G1XAR5	isopropyl hydroxylation (bicyclomycin biosynthesis)	Bacteria	Streptomyces cinnamoneus	MSTETLRLQKARATEEGLAFETPGGLTRALRDGCFLLAVPPGFDTTPGVTLCREFFRPVEQGGESTRAYRGFRDLDGVYFDREHFQTEHVLIDGPGRERHFPPELRRMAEHMHELARHVLRTVLTELGVARELWSEVTGGAVDGRGTEWFAANHYRSERDRLGCAPHKDTGFVTVLYIEEGGLEAATGGSWTPVDPVPGCFVVNFGGAFELLTSGLDRPVRALLHRVRQCAPRPESADRFSFAAFVNPPPTGDLYRVGADGTATVARSTEDFLRDFNERTWGDGYADFGIAPPEPAGVAEDGVRA
BcmG	A0A2G1XAR4	methyl hydroxylation (biblomycin biosynthesis)	Bacteria	Streptomyces cinnamoneus	MSTAQGYGWQTAALRGGELVFSTPGGIEQALRDGFFHVEQPEGLDLTAGDRFARGFYLPGEPDSTDPFRGFQHWTSERLGPRQGYYCRDDDQTEQFFLESAHWDSVYPQALARQAEAMRSLALDVLRAVLAHLELPPELWDEATGRCLSARGTYNLTFNHFRPEVPRRGLNVHKDSGWVTVLRSTDPGLEVERDGAWHPIDPRPGTFIVNFGCAIEILTRDTRTPVAAVAHRVVQQPRTDERKPDRFSYALFVDSSLDEDICPGLFRYEPGTGLRLETNFGTFLDTILHNTYQKDTAGLY
BcmE	A0A2G1XAX5	methyl hydroxylation (biblomycin biosynthesis)	Bacteria	Streptomyces cinnamoneus	MASPDSATLREPVVLPPMPGEHEARAAYPPIGLERSRVTGGRLVFDRDEGFDRALAQGFFLVRIPEGTDPAAGDRFAAHFHEERAGGDPLDAYRGYRHVRVPGDYQGYFDREHDQWENFYVERDNWDVLPSEVARVGRGMAGLGVTILRGVLEHLRLPREHWARVTGGLTEDRGHQMLAFNHFRSHKGVRGSKFHRDSGWVTVLRSVDPGLLALVDGRLWAVDPEPGHFIVNFGSSLEVLTERLDRPVRANVHGVVSTERAPGQPDRTSYVTFLDSDLTGTVYRFENGTPRPLQSVAEFAGQEVGRTYDDSGAL
GloE	S3E7Q2	glutamine hydroxylase	Fungi	Glarea lozoyensis	MDYIKQAESTQLSSLSLSRLEGNNAEESKRLLEACAQDGFFYLDLRDHKQLLVDYEALLEIIKQYFNEPLDQKMKDDRKSDTIGYEPVATSAGVLDGLPDYYESFKVSWNQLRDHVQELPTVVETNIEVFDRFAKYVHSILLMILSRLSQTMGRNNDNRFESYHRDSIATRTNLTFLKYPKQDTTEHGVGHNKHTDVGTLTFLLSGQRGLQRLTPEGWCHVEPRSGFAVVNVGDSLRFLSDCVLSSVIHRVLPVGAHQTEDRYTLAYFLRPEDDAVFKDINGNLVSARSWHDRKFDHFRASHNQQKNDTILMGGMEENQKFLQYKFQA
EcdG	K0E678	tyrosine hydroxylase	Fungi	Aspergillus rugulosus	MASISYDGLLRGAAKDIQTLTEASLVHGYFNLELDCPEGKQLREDVLFLESFTKEIFDTPSPQKTIYDFKKLGRFRTTGFKPLGIEEGAKGKSDGFEMFMLPQNELLLPSHQDKLQSPSAVFSHRATLTRCMSNYDAASQLILRRITESLNLDNALLAAHNPSEPSVTNLGFLRYPPQPATSENCGHIAHTDVGTLTILAATQRGLQVINSETQDWTFVDPHPQNEFLLVQFGDCLKFLSGGRVVPSIHRVIPSDNPEEREGTKYTLAYFVRPNEEAVIKDDRGEEWVYGDYHCRKFGAFARPLKEGDRDRMPDRPVGEYDMINIRKFKGLADGVSAA
GloM	S3DB70	proline hydroxylase	Fungi	Glarea lozoyensis	MYKISFAGLLRGNDKDVEALAEAATTQGFLELELDCMEAKALQKDVKFLESFAESILDSPEDVKAAYHFHKTGRFRTTGFKPLGSEEGAKAGNPDGFEFFFLPQKEILLSEFREQLNCPPLAMSNIDTLTDCFKHYERTAQMLLQRLTEGLKLGNELLNAHNTSLPCVTNMGLIRYPPQPKESGNFGHIAHTDVGSLTILAATQRGLQTLDNITQKWIWVDPSDECLFVQLGDSLKFLSRGKILPSLHRVLPSDVAPEATKYTIAYFLRPNEEAEITSDDGKVWLYKDYHCRKFDAFARPLGYRPDGEESLISLRDYTGVE
Q4Ox	I1R9B5	glutamine hydroxylase	Fungi	Fusarium graminearum	MASNFTSIPVLDYPSSLSPSTKPAFLAELRDALVKVGFFQVRDPPIPLKLQQDALRLSAQFFDLPTEKKLDIENVHSKRFLGYSRINSESTASGTDYLESILLGPNLPELGPEEPVYLHLQGPSQWPDEVSVPGFRDVLESYHSQIQDFSIEFARLIAEALEMPLDTLTKLLGQPLFSRLKPTRYLPPSMNPAAEDGSHGIGPHKDIAFMTYLLQGGTHNCLEVQNKLGHWVPVPPVPGALVVNIGRLLEVITGGVCVATTHRVILKRQGFVDGDGKSLGPRISLPFFQFVNPRLTVDDVLVDVPHHIKDLVPDQVATTEAETFFSGLFNNCIGDNIFVNHLTTYPRVGKRWYPDLMQLASEKQAESKRLDEQRRATEGHI
TropC	B8M9K5	benzylic hydroxylation	Fungi	Penicillium stipitatum	MSIGDEVIPTVDISAWLSSTASPESKNKVVEEVRSACNKYGFFNLVGHGIPAEAREKIFGCTKKFFDLPLEEKMKISVDKSLGKSFRGYEPSLIQTHQDGLLPDTKECFITGAEIPADHPDAGKFSTGPNLWPEGLSDKEFRQPVMEYRALMLDLVSTIVRILGQGIHKAFGHPSDVLNDILINPSIPMRLLHYAPQENPDPRQFGVGDHTDFGCVSILLQQKGTKGLEVWYPPKETWIPVPVIEDAFVINMGDTMHRWTGGYYRSARHRVYITGERRYSVAFFLNGNLNLKIKPLDGSGGEASVGEHINSRLAHTLGDNAKYLR
CitB	A0A159BP93	benzylic hydroxylation	Fungi	Monascus ruber	MPISTKSSFYLPAVDISPYLQDPNSDAARKVIDDVRAACTSTGFFQLLGHGISPALQQSVFAAAAKFFALPSDVKSRCRNVGFRGYDPMASQSYELGVLPDLKEGFIAGKDIPLDDPRVASQRFFMGQNAWPPSELLPEANFRRPIEEYYQAMLKLCWVVLDLVAATLPYGPHVFDEFKENDPACPLRLLHYPPAPAPDVAKGRQLGSSAHTDFGAITLLLQDDHSGLEVQDCETGEWIGVPPNKDAYVVNLGDMMSRITRGHYKSSIHRVINQNLTDRYSVVFFFDGNLDYRLRPLDRVGQNWDEEDTLTVEEHMLERTTTTYNLKVK
ClaD	A0A481WNL2	benzylic hydroxylation	Fungi	Penicillium crustosum	MPVLSNPSFYLPLVDITPFLENPHGAAAQDVIESVRTACKSTGFFQIKGHQVPLRLQKSVFEASARFFALPLKNKLELDSRKTVGFRGYDVMETQSYELEFGAVQEADALRDIKEGFFIATDLPPDHPHVANGRFLQGPNVWPKPEQLAPEDFQSVLEEYYTEMQRLSHVVLSLLAATLPYGPHVFDELETCDPMSLLRLLHYPRGLEKQDGKKLQLGAGEHTDFGTFTLLLQDEHPGLEVQDSVTGEWHGVPPQEDVYIVNVADILSTMTEGDYKSSVHRVWNIKSNDRYSVVFFYDGNLDYKVKPLRSSGQDENEEIDAPTIEEHVRSRLTASYAI
UcsF	A0A411KUQ7	proline hydroxylate (cis-3)	Fungi	Acremonium sp	MGVPLLDVSQLQAGPEARKQYLQALVQSFRDYGFVRLTKHDVPAKRVQRIFDLSTQMFNLDIDSKLEFANIADGSPQRGYSAVGVEKTASLHGNLIGRRVDEKLTDAREHFDCGSPLDKSFANRWPEKLQGFQQELESFYFELEQVTAGILGSLEEALNCPPGTLNNMITKENNASELRLNHYPPVPAGTLRNGNVARIWPHFDLGVITLLFTSAVGGLEVEDRNAPGPQTFIPVEPETEAELIVNISETLQRWTDDHLPAGLHRVTIPKDLDTEIQNDANVEIPGRYSIAYLCKADREADVGTLPVFQTGEAPRYKAMTASEYHRSRLLTAY
EcdK	K0E3U5	late-stage hydroxylase	Fungi	Aspergillus rugulosus	MSVLTLDFTKFHSGSEVERRAFGQALLDGFTTTGFVKLINHGFSKEEMADIFNWNQRFFDLPIDRKAAIRNDEGPKPQRGWSSLGAEKTGFLNPGGKLSLARASNNDRQDAKEHFDIGPAEDEEFQNKWPEEQTLPGFQETMNSYFDRSQAITLELLEALALAMDVPKDTFVGLCHGHASELRLNHYPSIPVKTIEEGKTNRIWPHTDFGIITLLAQDDIGGLEIQDRNHPSDFLPVNREDSTEFVVNIGDILERWTNGRLRAGLHQVTTPRSMQQKGNGTLPTRRSVAFFLKPHRQMSVASISHFVPGNQSPRYEDMTALAYQQLRTGIVY
Glo2PH	S3D9F9	proline hydroxylase (trans-3/4)	Fungi	Glarea lozoyensis ATCC 208681	MRIETLDFSKFHVGTDAERYEFSTALLTGFANAGFIKLINHGFSQEEISQLFEENRRFFDLTDSIKAQIANEDGPKPQRGWSAVGAEKTGLLNTGGKTNLTKPDIEAPQDAKEHFDIGPSEDTEFPNKWPDNELIPGFQPWLESFYERSRYISFALMEALEIAMHLPKGAFIQKCQGHASELRLNHYPKITVKTLQGGKTSRIWPHTDFGVITLLAQDDVGGLEIQDKDNPTNFLPVSREDVSELVVNIGDTLERWTNGFLKAGLHQVTTPREIVNQSTETVRPRRSIAFFLKAHRQMSVGPLPQFVAEKTPAKYEDITALAYQQRRTAIVY
FoPip4H	A0A125SY85	pipecolic acid hydroxylase	Fungi	Fusarium oxysporum	MAALNADTLDMSLFFGTPSQKQDFCDSLLRLLKKRGGVKLINHPIPSTSIHELFAQTKRFFNLPLETKMLAKHPPQANPNRGYSFVGQENVANISGYEKGLGPLKTRDIKETVDFGSANDELVDNLWVPEEELPGFRSFMEGFYELAFKTEMQLLEALAIALGVSPDHLKSLHNRAENEFRILHYPAIPASELADGTATRIAEHTDFGTITMLFQDSVGGLQVEDQENLGTFNNVESASPTDIILNIGDSLQRLTNDTFKAACHRVTYPPSIKAGDGEQVIPERYSIAYFAKPNRSASLFPLKEFIEEGVPCKYEDVTAWEWNNRRIEKLFSAEAKA
BuaE	A0A411L030	proline hydroxylase (4)	Fungi	Aspergillus burnettii	MEVERLDYTDFLNEAPGRQEAFVQHLYAALSRVGFAKITNHPIPESVILQLFAWTKGFFTLPLEHKRKAAHPPQPNPHRGWSCIGQEKLSVIAQGKAVLDLKESFDMGPGDDELYPNIWTDEGDLPGFRAFMEDFYGRCQSLHLQLLSAIARSMQLPDSYFAPLCSQNSSELRLNHYPAVSRHDLTTGTMRISSHTDFGTITLLFQDSVGGLEVEDQTRPGHYMPVAADDCTDIIVNVGDCLQRWTNDRLRSANHRVTLPRGLTHGMVDDRYSIAYFGKPSRDVSVRTLSALLRANEEAKYREEMTAWQYNQSRLLQTY
GloF	S3D784	proline hydroxylase (trans-4)	Fungi	Glarea lozoyensis	MAIQTLDYRDFQYGGQEQHRTFCHNLCETLSTWGFIKIQNTSIPDAVIDELFSYNKKFFALPEHIKQKARHPAAPNPHRGWSAVGQEQLSRIAGFEKDEETDGFVPEYRESFDQGAADDELFPNRWIDEDDLPGFRKFMENYYEMCYNFHTQLLRAISTGLSLPEDLLLSRHQTDTSELRMNHYPAIACENLKFGMRIGEHSDFGTLTLLLQDSTGGLQVEDQKKLGTFIPVESDSRYEVIVNVGDCLQRWTNRRLRSANHRVHLPEGKNFKSDEVLADRYSVAYFGKPDRNVLVDSFPEFCRGGESKYNDHMNALEYNQTKLLRTYA
AacPH	A0A2Z5GZR4	proline hydroxylase (trans-3/4)	Fungi	Aspergillus aculeatus	MAIKSLDFRRYRSDDAQERQQFCDELCETLCVYGFAKIRHSSLPKEKINQLFEFNKRFFDLPDDIKVKAAHPAAPNPHRGWSAIGQESVWQISKFEQGQQQTDSYQEYRESFDQGAATDELFPNRWVDETDLPGFRPFMEGIYDEFHELHGHLLRAITAGLRLPADHLLAKHQSNTSELRLLHYPAIPARSMGSGKRIGEHSDFGTLTLLLQDSVGGLQVEDQRRLGSFIPVESEDVYEVIINVGDCLQRWTNKQLRSANHRVCLPEGTDVHSGAMLAPRYSVAYFGKPDREVLVDTLPAFVRPGCKSEYNDHLTALEYMQQKLVRTYG
HtyE	K0DZA0	proline hydroxylase (trans-4)	Fungi	Aspergillus rugulosus	MAITTLDFNQFRSTSADERQIFCADLCETLSVYGFAKIRNTTLSNELIDEIFKYTRSFFALPNDIKAKAKHPNAPNPHRGWSAIGQERVWKISGFEQNKERTDSYNEFRESFDQGAADDQLFPNRWVDEDDLPGFQAFMEGFYKSCDELHAHLLRAISTGLKLPDTLLPSKHRHNTSELRLLHYPPIPCSALRSNMRIGEHSDFGTLTLLLQDSVGGLQVEDQRNPRSFIPVEPEDGYEVVINIGDCLQRWTNRRLCSANHRVMLPEGKDVDSEEVLDDRYSVAYFGKPDRDVLVDTLPECVEVGERVEYGDHLTALQYNQIKLTRTYG
