## Supplementary material for "pLM representations unlock metagenomic space beyond homology": metagenomic_additional_features.csv

id	sequence	length	dataset	panel	openfold_plddt	mmseqs2_ec_1.14.11
MGYP002092442257	MMDALEQARREIDTVDAQLAALFERRMKAVLSVAEYKKAHGLPIFDAAREKVVLDKAEARIGDPALRPYYRDHVQNMMDVAKQYEAEVLGRNRAAYQGVEGAFAHIALRALFPHAEAVSCPTWDEVFAAVERGDAAHGVVPFENSHAGDVSAVLDLCYNHPGLWVVDVYDLPISQNLLVLPGTQLSDLTRVYSHQQAIAQSETFLKQFGLPATAMPNTAMAAKFVAESGDPSKAAIASAETAALYGWKSSSPASTP	256.0	mgnify	plateD-A01	51.45210266113281	0
MGYP006140846623	MVSSVLRDARRIVVKVGSSLVTNEGRGLDEAAIGEWSRQLAALVRGDGGVPREVVMVSSGAIAEGMKRLGWATRPQEIHELQAAAAVGQMGLAQMYETKLREQGMGSAQVLLTHADLADRERYLNARSTLLTLLRLGVVPVINENDTVVTDEIKFGDNDTLGALVANLVEADALVILTDQKGLYTADPRRDPAAQFVHEAKAGDPALEAMAGGAGSSIGKGGMITKILAAKRAAGSGASTVIAWGREPDVLVRLVDGQALGTLLVAQTQKKQARKQWMADHLQLRGAVTVDAGAAAKLREEGKSLLPIGMTAVEGDFSRGDVIAVRDEAGAEIARGLANYAAAEARLLCRKPSSEFEKLLGYTAETEMVHRDNLVLSVA	379.0	mgnify	plateD-A02	65.58985137939453	0
MGYP001420395919	MLRSLYIQNYALIEKLDISFGAGFSVITGETGAGKSIILGAIGLLLGQRAEVKAIRQGASKCVIEARFDISAYGMEPFFEDNELEYEEECILRREVYASGKSRAFINDTPASLVQMKELGEQLIDVHSQHQNLLLNKEGFQLNVLDILSHNDEKLSAYQSLYREWKRAQQELADLIARAEQNKADEDYIRFQLEQLEEANLSAGEQEELEQETDMLSHAEEIKAGLFRVGQLLTSDEGGLLAGLKESLNTMLGLQKVYSPATELAERLESTYIELKDVSQEVSSQEEDVEFNPDRLEEVNDRLNLIYTLQQKHRATTVEELLALAEEYAAKLAAITSYDERIGELTTLCDTLYNKVRKQAAVLTKARTGAAREVEKQMASRLVPLGMPNVRFQV	394.0	mgnify	plateD-A03	49.41751480102539	0
MGYP002039872419	MFFVLAGTALVSAISMLFALTTGVQAAIWLAVPLAVVWALIIFNLDRFLTSTMTSTRNVWKLIGLAIPRVIMAAIIGFVVAEPLVLQIFHNDIAREVAATNITQAQSDQEALETGPEKKALDAASDRVAELENQAATGIVAGTDSSSATESAAQATVDDLTAKLTAQQAVIDQARILYQCELTGEGAGTVPGCTGVNGEGASSDAAEAQLAEAQQTYDALAAQLRTANEELAAAGTAAKENTSTSETQNREEAQSQLPAARDTYDAALDAYNARAESVASGNAGAIGLLSQISGLNRLSEKEPTILWAHILIAALFFMIELLPVLVKVLTSYGDPSLYEKAAAIRRQVALDKVTAEGFRDRAAIVTVQSQGIQADASPAEPQTLSLIHISEPTRPLYI	398.0	mgnify	plateD-A04	46.61587142944336	0
MGYP004575181105	MLLRGSAGTGKTTLSGAIVRTMLALKQRVVLLAPTGRAAKVFALNSGVPASTIHRRIYRQQSLGGSFSLAPNMMTDTLFLVDESSMIANEGLRESVFGTGCLLDDLVQFVYTGRNCRLVLIGDKAQLPPVGEEESPALSSAFISGYGLTVYESDLREVLRQSQQSGILYNATVIRQMITHDEATALPKIRFSGFPDIVCVPGDELIETLATSYSQVGMDETMVVTRSNKRANIYNQGIRNQVLWREEELTSGDWLMVVKNSYYWTEQKKAEDTSAPAFIANGDRAVIQRVRNRRDIYGFHFVDLWLQFPDYDNYELQVTALTDTLATEAPALTREQSQQLFDEVMADYADVRTKPERYKRLKADPYYNALQIKYAYAVTCHKAQGGQWAHVYVDQGYMT…	434.0	mgnify	plateD-A05	71.6015853881836	0
MGYP001712784440	MAAIVLCAVVLGVHLDTEFTGGAMITLSYENSFEMSAVQKAASEALGSNGLTLQTGENVATGEQTLKISMPGTETVTTDEVQTLLDSLNESYPDNSFAQLSLSNVSAAMGTKFLQKSLVAVVFALVLILAYIAYRFKNIGGLTGGMMAVLALLNDLMVVFGTFVLLRAPLDGNFIAAMLTILGYSINDTVVVYDRIRENRGLLGKKAGFQELVNHSVNQSARRTIITTVTTVMALGVMCIVSS	243.0	mgnify	plateD-A06	52.724178314208984	0
MGYP000033103836	MMNEMYRQLGVSQAVYEFGEATLGGLTERFREIDAVAEYNQCKVLAAMQKNRVNATHFAATTGYGYDDEGRDNLERVYADCFHTEAALVRPQITCGTHALTVALSANLLPGDELLSPVGAPYDTLEEVIGIRPSKCSLMEYGVTYAQADLKSDGTFDYDAIREKINDRTKLITIQRSKGYATRPSFSVAQIGELIAFCKGIKPDVKVMVDNCYGEFVELMEPSDVGADMVVGSLIKNPGGGLAPIGGYICGTKECVERCAYRLSAPGLGQEVGANLGLMPAFYQGLFLSPTVTAGALKGAVFAANVYEKLGFACVPTAAEDRHDIIQAVTLGSPEAMVAFCRGIQAAAPVDSYVTPEPWAMPGYDSDVIMAAGAFVQGSSIELSADGPIRPPYAVYFQG…	427.0	mgnify	plateD-A07	86.01936340332031	0
MGYP000321923618	MARKMKTMDGNHAAAHASYAFSDVAAIYPITPSSVMAEATDEWATQGRKNIFGQEVQVTEMQSEAGAAGAVHGSLAAGALTTTYTASQGLLLMIPNLYKIAGEQLPGVINVSARALASHALSIFGDHSDVMACRQTGCAMLCESSVQEVMDLTPVAHLAAIKGKVPFINFFDGFRTSHEIQKIETWDYEDLKDMADMDAIQAFRDHALNPNHPCQRGSAQNPDIFFQAREAC	232.0	mgnify	plateD-A08	87.14824676513672	0
MGYP006288638341	MFERFTDRARRVVVLAQEEARMLNHNYIGTEHILLGLIREGEGVAAQVLVKLGADLSRVRQQVIQLLSGYQGKEAVAAGGPAEGQPSTSLVLDQFGRNLTQAAREGKLDPVIGREKEIERVMQVLSRRTKNNPVLIGEPGVGKTAVVEGLAQAIVKGDIPETLKDKQLYSLDLGALVAGSRYRGDFEERLKKVLKEIRTRGDIILFIDEIHTLVGAGAAEGAIDAASILKPMLARGELQTIGATTLDEYRKHLEKDAALERRFQPIQVAE	270.0	mgnify	plateD-A09	65.30625915527344	0
MGYP003345760126	MSISLSRYLVEQQRAKGHIPPELRLLLEVVARACKSISQAVNKGALGGVLGSAGSENVQGEVQKKLDIIANEVLIEANEWGGHLAAMASEEMDSIYVVPNRYPQGEYLLLFDPLDGSSNIDVNVSIGTIFSVLKKPEGGRTVSEQDFLQPGRQQVAAGYCVYGPQTTLVLTVGDGVVMFTLDREQGSFVLTQENVQVPADTKEFAINMSNMRHWDTPVRRYVDECLEGKEGVRGKDFNMRWIASMVADVHRILTRG	256.0	mgnify	plateD-A10	78.74739837646484	0
BFD_SwirhisoilCB3_FD_contig_31_13352357_length_237_multi_1_in_0_out_0_1	MEMRAAVLEEFGAPLAIRTVQLGEPQAGEVLVRLVACGVCHTDLYTASGADPSGYAPTVLGHEGAGIVEKIGEGVTSVAVGDHVVTLFSPQCRECIHCQSDRTNLCLAIREQQNKGFLPDGSTRLSLDGEPVRHFMGTSTFAELTVMPEIALAKINPEAPLEGAALFACGLSTGIGAALNTAKVEPGSTCVVFGAGMVGLGAVIGCRLQGAERIICVDLSPQRLTLAASHGATDTMLGGPDTVEKILEETGGFGADYTFEA	261.0	bfd	plateD-A11	84.06253051757812	0
MGYP006363219739	MLGVQLYFDETSYRLMFEALKGVISARNNRLAELRDIFHGRQPVSSFSFQPVRFPWLNRTQEEAVNKVLHAKDVAIVHGPPGTGKTTTLVEAVYETLHRENQVLVCAQSNMAVDWISEKLVDRGVSVLRIGNPSRVNDKMLSFTYERRFESHPDYPQLWSIRKAVRELYARMRKASDRESIRQKINSLKDRATELEIRINASLFAEARVI	210.0	mgnify	plateD-A12	68.7422866821289	0
MGYP000573357223	MTIREELERRQHTMLSPYACLDENSVGRDREEPQCDIRPVFQRDRDRILHSKAFRRLKNKTQVFLTPKGDHYRTRLSHTLEVSQNARTIAKALRLNEDLVEAIALGHDLGHTPFGHAGEHVLNELCEGGFSHNEQSVRVVECLEKNGEGLNLTWEVRDGIRNHQTSLMPHTLEGRIVRLSDKIAYINHDIDDAIRAKILTENDIPLKYRKVLGHSTKDR	219.0	mgnify	plateD-B01	80.88460540771484	0
MGYP003704723831	MFVTIEFNFLNQLVDDSDPDTDLDQFQHLLQTSEAIRRDGHPDWMVLTGLMHDRGKVLCLFGEPQWAVVGDTFPVGCAYSDKIVYPEFFNANPDYSDEKYNTKFGIYKEGCGLRNIHMSWGHDEYVYQMMKDYLPEPGLYMLRYHSFYAWHREGEYSHLLDDHDREMLKWVKLFNPYDLYSKCPEQPNWNELKPYYEALIKKYIPSTIKF	210.0	mgnify	plateD-B02	82.74662780761719	0
MGYP003107721553	MQPTPDRPMIINLPVTVEMSMPHIYANQIEWCSKHLKYRDSVILSTHPHNDRGCGVADAELAVLAGAQRIECCLFGNGERTGNVDAITLAMNMYSHGVDPHLDFSNMPAICEVYERVTRMHVYERTPYAGALVFAAFSGSHQDAIAKGMTWRREKQLHQWTCPYIPIDPHDIGRTYDADVIRINSQSGKGGIGFLLQQNYGYNPPPKMREDLGYRVKDVSDHEHRELSV	229.0	mgnify	plateD-B03	70.15265655517578	0
MGYP002758763019	MTSQTFTTSSATPPTRGVVPDKPALEGLEVKWGKIWEDEQLYAFDATAVNSREQVFSIDTPPPTVSGHLHPGHVFSYTHTDTVARYQRMRGKKVFYPMGWDDNGLPTERRVQNYYGVRCDPSLPYDPDFTPPSKPDPKRQVPISRRNFVELCVELTAVDEKTFQDLWRAVGLSVDWNQLYTTISPESQRIAQLAFLRNHARGEAYLSDAPTLWDVTFSTAVAQAELEARDYPGAYHRLGFHRPNGEDVFIETTRPELLAACCALIAHPDDERYQHLFGTTVTTPLYGVEVPVLAHSAAEMDKGAGIAMCCTFGDLTDVAWWRELQLPTRTIIGRDGRILSETPQWILSLIHISEPT	356.0	mgnify	plateD-B04	59.165306091308594	0
MGYP000187318904	MRCLDFANSERTIKPQHALQRLEALTKGMDRYITTEVGQHQMWAAQYLDFQEPNRWMTSGGLGTMGYGLPASIGVQIAHPDALVINVAGEASWLMNMQEMGTAMQFRAPVKQFILNNERLGMVRQWQELLHGERYSQSWSESLPDFVKLAEAFGCKGIRCSDPADLDEAIMEMLRYDGPVIFDCLVEKHENCFPMIPSGKAHNE	204.0	mgnify	plateD-B05	83.9663314819336	0
BFD_ERR1712196_734392	MAPKGIPGRSDTDAAQQTSRLFSAGAESAKRNPRQTRYRCSTADIEIISCGSSKRRKESQAEATPIQHSRHQDYFLRELKAPKGIPGRSDTDTAQQTSRLFSAGAQSAERNPRQKRYRCSTADIEIIFRGSSKRRKESQADAIPMQHSRHRDYFLRELKAPKGIPGRRDTDAAQQTSRLFPARAQSAERNPRQKRHRYSTADIEIIFRGR	210.0	bfd	plateD-B06	25.29509925842285	0
MGYP000506054311	MACCPFHDDKNPSMKVDQRFHCFGCGADGDVIDFTAKLFDLSPKEAAEKLAQDFGLIYDSQAPPRRRYVRQKTEAQKFREDRQQCYRVLSDYYYLLKKWEADHSPGPLEEKPHPRFVEAIHKKIYVEYLLDLFLYESEEEQKAWIAEHTAEITHLERRLKIMAENKPTNRERLREITDGIEQGIKELFESEKYMRYLSVMSRFHR	205.0	mgnify	plateD-B07	52.8768424987793	0
MGYP000549882283	MRAIQNEPILYRAYYTLAITTGLRRGELCALQWRDITGACELTVRRSRSCASGQIVESDTKSHRERIVTIPMGIWELLMALRQQQVLHSGVPDREQPIFTDPDGHVPHPDSFTRHLRKLYKKCGLSEDYHLHTLRHFYATYLLQEGTSKQVAASLLGHADTAFLERTYCHPQDVAKQQAANLMQDLLNSQNPCYVAFMKNKNRKAKKAG	209.0	mgnify	plateD-B08	69.69684600830078	0
MGYP001619076808	MPHIHITLVPIVKGESKRRKREEQTKKRYRKKPIDTVRLCADDIMTRLKLKSYQDTYAEAMAKYGLQRGIDGSKARHKSTQQYYRDIQKLSDDLKAEVVDLQQQKETAREELRRAKKEIQTEKLKGAATTAAANIAESVGSLFGSNKVKTLERENTALHREVADHEETIEALQDRIQTMQADHSREIREMQQKHGREIADKDTRHKQEISFLKTVIARAAAWFPYFREMLRIENLCRLVGFDERQTATLVKGKPLEYAGELYSEEHGRKFTTEKAGFQVVKDPTDGTRLVLAIDRKPIAEWFKEQFEKLRQSIHRSIQSQRKGRGMKI	328.0	mgnify	plateD-B09	43.642459869384766	0
MGYP001052802916	MRNLALICESDLLGERVARRRQDSRRTINPDTLIRNLAELHIGQPVVHLEHGVGRYAGMTTLEAGGITGEYLMLTYANDAKLYVPVSSLHLISRYAGGAEENAPLHKLGGDAWSRARQKAAEKVRDVAAELLDIYAQRAAKEGFAFKHDREQYQLFCDSFPFETTPDQAQAINAVLSDMCQPLAMDRLVCGDVGFGKTEVAMRAAFLAVDNHKQVAVLVPTTLLAQQHYDNFRDRFANWPVRIEMISRFRSAKEQTQILAEVAEGKIDILIGTHKLLQSDVKFKDLGDRKSTRLNSSH	298.0	mgnify	plateD-B10	52.19731903076172	0
MGYP002755446309	MPLLDKLREQYGVGSVCSELHIAPSTYYHCQQQRHHPDKRSARAQHDDWLKREIQRVYDENHQVYGVRKVWRQLLREGIRVARCTVARLMAVMGLAGVLRGKKVRTTISRKAVAAGDRVNRQFVAERPDQLWVADFTYVSTWQGFVYVAFIIDVFAGYIVGWRVSSSMETTFVLDALEQALWARRPSGTIHHSDKGSQYVSLAY	204.0	mgnify	plateD-B11	47.04269027709961	0
MGYP000840172653	MGSEMCIRDRLGAIHRGFSAYDKKIYRNLPQWHIPIELRRRIPELPIFCDPSHIGGKRELVAPLCQQAMDLGFDGLIVESHCNPDCAWSDAAQQVTPDVLDYILNLLVIRKETQTTENLGELRNQIDDCDNEIIEVLAKRMRVCREIGTFKKEHDMTILQTGRYNEILDKRGAQGSLCGMDSDFIKKVFEAIHEESVRQQMEIINK	206.0	mgnify	plateD-B12	64.20537567138672	0
MGYP001140640763	MSMNTFGHLFRVTTWGESHGPALGATVDGCPPGVAIDAAMLQHWLDRRKPGQNKYTTQRREPDEVEILSGVYEGQTTGTPIQLMIRNTDQRSKDYSEIAEKFRPGHADITYWQKYGIRDPRGGGRSSARETAARVAAGGVARAVLATLLPDLQITGFMVQMGPHQIDRTRFDWDQIEQNPFWTPDPKAAADWASYLDGLRKSGDSVGAVIEVVARGLPAGLGAPIYGKLDTDLAAAMMSINAVKGVEIGEGMNSAALRGSENADEITMGADGPQYASNHAGGILGGISTGQDVVVRFAVKPTSSILTPRQTITKSGESAEIITKGRHDPCVGIRAVPVGEAMMACVVLDHLLLHRGQIGANRGNIG	366.0	mgnify	plateD-C01	82.09601593017578	0
MGYP001133667910	MLRLGIIGAGGIASLHTHNILSGKCPEVQLTAMADRKESRREWIRATVPDAAVFCEGSDLIASDTCDAVLIATPHYQHPTLAIEAFRHGKHVLCEKPAGVYTLQVRDMIAEADKHPELTFGMMFNQRTNCVYRRLKALLDSGELGALKRVTWVVTDWYRSQAYYDSGAWRATWTGEGGGVLLNQCPHQLDLLQWLCGLPTTVRAFCHEGKWHDIEVEDDVTAYLEFPGGATGVFIASTGELPGTNRLEI	249.0	mgnify	plateD-C02	83.72835540771484	0
MGYP001203833923	MTGRGSIRHNNRSFSAANVDRSRSGQNVTFCNEDLKKVYHELFDEALAAYNAKKKKTRDKIPDYYEHIRQSKQEKLFHEAIFQIGNLIDCGCGSPGGERAAAALKEFAESFQERNPHLRVFNMVLHMDEATPHLHVDFVPVATEQSRGLSTRVSMKQALKQQGFEGMGRKQTEWKAWMEREKEALTEIAQAHEFEIISLGGGRPHMELPEYRAAAQRLEAIQRSEERRVGKECRSR	236.0	mgnify	plateD-C03	75.107666015625	0
MGYP003959387779	MSLIATADETSVHPIDRPDTTLSARETFDLDSDMQVPAFSQGSELVPDLDEAYQFDHETTMAILAGFAHNRRVMIQGYHGTGKSTHIEQVAARLNWPCVRVNLDSHISRIDLVGKDAIVVREGMQVTEFKEGILPWAYQTPTAIVFDEYDAGRPDVMFVIQRVLEAEGKLTLLDQSRVLHPHPSFRLFSTANTVGLGDTTGLYHGTQQ	208.0	mgnify	plateD-C04	75.91918182373047	0
MGYP002111493772	MTAQTMQIGNKPCLIYGEAHAEYLLLQMTGEHELQSMDYEVSVIAQNSRNFLFAAVPVESWNDALSPWEAPAVWGKQGFGGNAADTLRFLMEQVIPTLKRQFHLPENVKIILGGYSLAGLFALWASTQTNLFYGIAAASPSVWFPGWMEFEQQHPIQTQHIYLSLGDKEERTKNAVMAVVGDNIRTLHSRLAERGADCTLEWNSGGHFKDADLRTAKAFRWMMEEHT	227.0	mgnify	plateD-C05	89.9981918334961	0
MGYP002129385602	MMKGARLELALMNLALDLATKHNFTALITPTLVRPEVMAGTGFLGEHSDEIYYLPADDLYLTGTSEVALAGYHRDEIIDLSAGPLRYAGWSTCYRREAGSAGRDTRGILRVHQFNKLEMFSYIKPEDAENEHLKLLALEEAMLQACELSYRVIDTAAGDLGSSAARKYDSEAWVPSQQTYRELTSSSNCTTYQARRLNVRYRDENGKTQTAATLNGTLATTRWLVAILETHQQADGSVRIP	241.0	mgnify	plateD-C06	86.94319152832031	0
MGYP002437546319	MLRPAFQMAVDDDILVKNPFGFQLAGVLVNDAVTREAVTKEQMRKFLKLVHDDVVYYKYYEVVYILFHTGMRISEFCGLTLKDIDLENRTVNIDHQLQRTSDMRYIIETTKTDAGTRVLPITEDVAQMFQAIIEDRNAPKVEKAIDGYSGFLFYDDNGMPLVAMHWQHRFNHMVGRYNDIYRVQMPNITPHVCRHTYCSNMAKSGMNPKTLQYLMGHSDISVTMNVYTHIGFDDAEEELKRMEEFRKAQAEVEQKKEKPMSQKMFKVV	268.0	mgnify	plateD-C07	73.66038513183594	0
MGYP000028785041	MPCPHNEITIVQRSQRQSAVAAAAYQSGEKLFCEYDQQVKHYPEKRGIVHNEILLPANAPRSYADRNTLWNAAEAVEKQWNSQLARRWVLTIPREIPPDQYAVLVREFCQQQFVSKGMIADFAIHDPHPPGHNPHAHVLLTMRAMDEHGKWLPKSRKVYDLDENGERIKLPSGRWKSHKEDTVDWNDQKYCEIWRHEWEV	200.0	mgnify	plateD-C08	75.0743637084961	0
MGYP000680190934	MAKTSRTYIKRAAKTSRPQFKRAAKTTRPQFKRAAKTSRPQFERAAKTSRPQFERAAKTNRPKFKRAAKTSRPQFKRAAKTSRPQFERTAKTNRPQFKPAATTSRRQFERAAKTSRPQSGRTAKTYHINPTGTFVIGGPHGDTGLTGRKIIVDTYGGKGAHGGGAFSGKDPSKVDRSGAYATRHIAKNLVAAGLCKEILVQVSYAIGVAEPT	212.0	mgnify	plateD-C09	37.00192642211914	0
MGYP003018942208	MYVDWEYYKIFYYVAKYQNFTKAARVLGNNQPNITHSMNRLESQLNCVLFIRSNRGVTLTPEGEMLYSRIASAAVQIQDAEEELSASATLEHGTISISATETALNIYLSKKLRDFHTEYPGIRLRISNHSTPQAVQAVKNGEVDFAIVSTPAEIESGLKMVELKSFYEVLVGGRTFTALASQSLTLKELRSYPLISLSDESVTRSLYRQ	209.0	mgnify	plateD-C10	51.61198425292969	0
MGYP001540700979	MESFYRTHAYLVEHTNAPVRRDLMDEIDWSDRLIGIKGTRGVGKTTLLLQYAKEKFGNDRSCLFINMNNFYFSGHSIVDFANEFQKRGGKVLLIDQVFKHPEWSRELRMCYDRFPNLKIVFTGSSVMRLKEENLELRDIAKSYNLRGFSFREFLNLQTGMKFRAYSLEEILSTHEQIAKGVLSKVRPLDYFQDYLHHGFYPFFLEKR	207.0	mgnify	plateD-C11	70.97675323486328	0
MGYP003945745373	MTLELATAGESHGPALVAIVAGLPAGLVLDRDAINADLRRRQQGYGRSPRQQIETDEVEVLAGLRHGRTLGTPLALVVRNRDHKNWTWGMSPWPPEGEPAGKGTKPVTLPRPGHADLAGVQKYGHADVRDALERASARHTAVHVAAGAVAKTLLREIGVSVVGAALPEAGADPEAVDAARTDRDTLGGVVEVRADGVPPGLGSYARKEDRLDARLAAALMGIQAVKGVEI	230.0	mgnify	plateD-C12	77.06260681152344	0
MGYP000790981589	MLAGGVGYGTQRDCLKGTPEAGNKVVVIGGDNYRIGLGGGSVSSVDTGRYSSGIELNAVQRANAEMQKRAYNVVRALCEEETNPVVSIHDHGSAGHVNCLSELVEECGGLIDMSKLPIGDTTLSAKEIIANESQERMGLLIQEEAIEHVRKVAERERAPMYVVGETTGDHRFAFQQADGVRPFDLAVEQMFGSSPKTYMVDKTVERHYEMPQYE	214.0	mgnify	plateD-D01	69.5240249633789	0
MGYP004418732793	MRYVRNITDVGHLEHDADEGDDKIEKKARLEQLEPMEIAQYYTNRYHAAMEALNVLPPSIEPHATGHIIEQEELVKQILDNGFAYESNGSVYFDVKKYNEKYHYGILSGRNLDDVKDASRALDGVGEKRNQADFALWKKASPEHIMRWPSPWSDGFPGWHCECTAMGRKYLGSHFDIHGGGMDLIFPHHECEIAQAVASQGDQMVRYWMHNN	212.0	mgnify	plateD-D02	79.7029800415039	0
MGYP000195967966	MKKRFPDARITVDPNGAWLLDEAISLCKGLNDVLTYAEDPCGAEQGFSGREVMAEFRRATGLPVATNMIATNWREMGHAVMLNAVDIPLADPHFWTLSGAVRVAQLCDDWGLTWGCHSNNHFDISLAMFTHVGAAAPGNPTAIDTHWIWQEGDCRLTKNPLEIKNGKIAVPDAPGLGVELDWEQVQKAHEAYKRLPGGARNDAGPMQYLIPGWTFDRKRPVFGRH	225.0	mgnify	plateD-D03	76.23204040527344	0
MGYP002657135049	MISVEGLKVEFGVKPLFHDVSFVINDRDRIALVGKNGAGKSTMLKILCGLQKPTAGVVAIPNETTIGYLPQVMKLQDDTTVKEETRKAFAHNTEMKARLDKMQQEMADRTDYESESYAQLVEKFTQEHERYMMMGGENYEAEIERTLTGLGFTRDDFERPTKEFSGGWRMRIELAKILLQKPDVLLLEEPTNHLDIERIQW	201.0	mgnify	plateD-D04	63.883975982666016	0
MGYP000077573645	MRPADTWKDYELLDATDGNRLERWGETLLVRPDPQVVWKTPRQSPLWAKADAVYHRSNQGGGEWEYRRRLPEKWKITCGEGEDKLTLIVSPTGFKHTGVFPEQAVNWAWYAKKIRAAGRPIKVLNLFGYTGGATLACAAAGAAVCHVDASKGIVAWGKDNAAASGLTDRPIRWLVDDCAKFVAREKRRGNTYDGIIMDPPSYGRGPG	207.0	mgnify	plateD-D05	83.44074249267578	0
MGYP002681380619	MKNGEFPEGSRTLRAKIDLASGNFNMRDPVIYRIRYMHHHRQGDKWCIYPMYDFAHPIQDALEGITHSLCSLEFEAHRPLYDWVVNNVSVPNHPRQIEFARLGIDHTVMSKRKLRQLVEQNYVSGWDDPRMPTLCGLRRRGYTSHSIRDFCERIGVAKSANTVEYALLEHCLREDLNDTAERTMAVLRPVKLVITNYPEDKTETFEVENNPVHPEQGTHPVTFSREVWIE	230.0	mgnify	plateD-D06	63.82746887207031	0
MGYP005933242799	MIFVTGDCHGNFERFKPKYFPEQAQMTKRDIVICAGDFGGVWFGDGRDEAALDWLESLPFTLAFVCGNHENYDALERYPVKDWHGGKVHRIRSHVLHLMRGQVFELEGYHFFTMGGAKSHDTEDGILELGAPDFERKLLMLQRKPRARYRINHISWWAQEMPSEEEYAEARKNLAKVDWAVDYVITHCAPTSIALMENLHNEADPLTDFLQEVKERAHYHYWLFGHYHDNKAIDEKHILLWEQIVRVI	248.0	mgnify	plateD-D07	89.43112182617188	0
MGYP002610994698	MKKYLPILRTSPFFKGLTDNEILSILHCVNAATISRKRDSYIFRAGDSTEVMGLVVSGCVLVIQEDLWGHRNILSKCHAGDFFGEPYAASPGAVLNISVVADEDCEIIFLNVQKLLVTCPTACEHHQKLIRNLVSVLANKILILNDKITHVGKRTTRDKLLSYLSAESIRHSSLSFDIPFDRQQLADYLCIDRAAMSTEISKLQKEGFIKTNRKHFEL	218.0	mgnify	plateD-D08	62.54906463623047	0
BFD_AP12_2_1047962.scaffolds.fasta_scaffold13649_1	MIRATQVKGQHRFTEAPADTVVLDFDDRHRRRMAMTGTRGLEFLLDLENAVALRGGDALVLEDGRLVEVVAAPEPLLEIRGRDPHHLVRVGWHLGNRHLPTQIMAKALRIRRDHVIEAMVKGLGARVIEIEAPFDPEGGAYADAGHAHGHDDHAHHDHGHHDHHDHHGHDHHHHGHAAHDHGHDQHHHHDEHCDHPDHHHGH	202.0	bfd	plateD-D09	60.8922119140625	0
MGYP001308020722	MGGWTLFAAQGCKAPKQVAEQAEHPNIIYVFPDQYRNQAMGFWNQEGFRDKVNFRGDPVHTPNIDTFARESMVLTSAQSNCPLSSPHRGMLLTGMYPNRSGVPLNCNSTRPISSLRDDAECIGDVFSKAGYDCAYFGKLHADFPTPNDPENPGQYVETQRPVWDAYTPKEQRHGFNYWYSYGTFDEHKNPHYWDTDGKRHDPKEWSPLHESGKVVSYLKNEGNVRDTKKPFFIMVGMNPPHSPYRS	246.0	mgnify	plateD-D10	78.20463562011719	0
MGYP003401656351	MGNLSTPKSVQKLQKALHAKAKAEAGYRFYALYDKISRDDILAHAYAQCRSNKGAPGVDGQDFADIDAYGVQRWLGELALALRQETYRPDPIRRVFIPKANGKLRPLGISTVRDRVCMTAAMLVLEPIFEADLPPEQYAYRPGRNAQQAVIEVEGLLFRGHPEVVDADLADYFGSIPHSDLLKSVARRIVDRRVLHLIRMWLDCPVEETDERGRKT	216.0	mgnify	plateD-D11	76.59933471679688	0
MGYP001314857955	MAEAFKIEEIEEKVILVGVSEQDGDDAEDSVAELAELVKTAGATVVGTMIQKRELIHPGTYIGSGKVAELKLLVEELGATGIVCDDELSPAQLRNLEDMMDTKVMDRTLIILDIFAARATTSEGKIQVELAQLKYRLSRLTGLGRSMSRLGGGIGTRGPGEKKLEIDRRLIKDRIAQLNRELKEVRQHRDITRAQREKNQMPVAAIVGYTNAGKSTLINTLTNAGVLEEDKLFATLDPTTRVLELSGRQQILVTDTVGFIRKLPHHLI	268.0	mgnify	plateD-D12	71.01597595214844	0
MGYP003184071273	MEGESYVLRPMNCPHHMMIYANRPHSYRQLPIRIGEIAHDFRYESSGTLKGIERGRHFCQNDAHLFCTPEQIKSEVANVCSLIFDVYKDFNITDYRCVLSLRDPADKKKYHDDDAMWNHAENALREVLTELGINFTEEIGEAAFYGPKLDVNVKPAVGAEYTLSTCQLDFCLPAKFHLTYIDKDGSEKTPVVLHRAILGSLDRFMAYLIEETKGRFPTWLAPTQV	225.0	mgnify	plateD-E01	84.67530822753906	0
MGYP000762267298	MVKITFPDGSVREYEQGVTGLQIAESISPALARNVVSCGVNGETVELNRPINEDANVELYKFEDEQGKHTFWHTSAHLLAEALQELYPGIQFGFGPAVESGFFYDVMPAEGQVISENDFAKIEAKMLELAKKNEPVVRKEVSKADALAEFKADGQEYKCEHIEQDLEDGTITTYTQGNFTDLCRGPHLMSTGLIKAVKITSVAGAFWRGDAKREQMTRIYGISSVSYTHLRAHETTLHLV	240.0	mgnify	plateD-E02	86.73835754394531	0
MGYP003020504813	MLIDDDALQAAATLSERYLSGRQLPDKAIDVLDTACARVAINLSSPPKQISALTTLSHQQEAEIRQLERELRIGLRTDTSRMTEVLVQYDETLTALDELEAAWHQQQTLVREIIALRQQLLGVAEDDAAPLPDADTVEDTQPESEQDNTGAKLADEAGSEQPEETAETVSPVQRLAQLTAELDALHNDRLLVSPHVDKKQIAAVIAEWTGVPLNRLSQNEMSVITDLPVWLGDTIKGQDLAIASLHKHLLTARADLRRPGRPLGAFLLAGPSGVGKTETVLQLAELLYGGRQYLSLIHISEPTRRSY	307.0	mgnify	plateD-E03	50.103851318359375	0
MGYP002767814320	MKTKQRTLAVLLLLALLLGGLLWLVTRSNAAEDAASSAAAEGTILLSNFAIGDLEQLQYIYGGETITLNYDSGSWTLADDPDYHLDASACSTMATALASLNAKRQLTAETGEDYGLTDPAITVTVTANGQTSTFAFGTENPVTGDMYVQRDGDDAIYTVSGNKAACFELTKADLFGAFNPAGLTASALESVSITTDSGILSLNAVSEPVETESSSEDASSESSADSAEYQTVWRLADEPDAALDDSTVQSILSALSSYVSAQVTDADPSAYGFDAPLATVQAATADGTVTLRYASNADGCWLMTEGDSSVYAVDLSTVQALLITADQLKTE	331.0	mgnify	plateD-E04	73.93619537353516	0
MGYP000496776272	MIYSKEIVREWLDEVAERAKDHPEWVDVFERCYTDTLDNTVEILEDGSTFVLTGDIPAMWLRDSTAQLRPYLHVAKRDTLLRQTVAGLVKRQMTLVLKDPYANSFNIEENWKGHHETDHTDLNGWIWERKYEVDSLCYPLQLAYLLWKETGETSQFDETFVAATKEILHLWTVEQDHKNSPYRFVRDTDRKEDTLVNDGFGPDFAVTGM	209.0	mgnify	plateD-E05	80.74092864990234	0
MGYP000929041884	MSAVGAGRDAEPGLPGRPSFGARLAAAMDERGPLCVGIDPHRELLGAWGLGDDAAGLRDFCLRVVEAVGGRVAAVKPQSAFFERHGAAGIAVLEQTLAALRECGTLSVLDVKRGDIGSTMAGYAQAYLVDGAPLAADAITVSPYLGYGSLAPALDAAAASGRGVFVLALTSNPEGAGVQHARGADGRSVAAGVVEGVAASNAAA	204.0	mgnify	plateD-E06	85.53853607177734	0
MGYP002507536962	MSEQNNTEMTFQIQRIYTKDISFEAPNAPHVFQKDWQPEVKLDLDTAFRCCFLHMSEQNNTEMTFQIQRIYTKDISFEAPNAPHVFQKDWQPEVKLDLDTASTQLADDVYEVVLRVTVTASLGEETAFLCEVQQGGIFSIAGIEGTQMAHCLGAYCPNILFPYARECITSMVSRGTFPQLNLAPVNFDALFMNYLQQQAGEGTEEHQDA	209.0	mgnify	plateD-E07	63.97474670410156	0
MGYP001280408832	MKLVKDTNLKKDLKNVSDSEAEEAFRTILSWMGEDPNREGLLETPKRVVKAFKEYFKGYKEDPLQILEKTFGDVEGYDDMVIQKNISVQSHCEHHMAPIIGKAHVAYIPKERVVGLSKLARVVEVFSKRLQTQERLTMQIANTLMEALDAKGVAVTIDSTHQCMTMRGIKKEQATTVTNYYLGQFKEDLSYQNRYLRFISISKD	204.0	mgnify	plateD-E08	83.78560638427734	0
MGYP002371086019	MEFLTNEKLTIVGAAGMIGSNMAQTAMMMKLTPNICLYDPFAPALEGVAEELYHCGFEGVNLTYTSDIKEALTGASYIVSSGGAARKAGMTREDLLKGNAEIAAQFGKDVRQYCPNVKHIVVIFNPADITGLITLLYSGLKPSQVSTLAALDSTRLQNELVKYFHIPASEIQNCRTYGGHGEQMAVFASTTKVKGEPLTDFIGTTR	206.0	mgnify	plateD-E09	71.76814270019531	0
MGYP001509624423	MGIDPGFRTGCKVVCLDAQGNLVHNENIYPHPPVDKKTEAASKLRKMIEAYKIEAIAIGNGTASRETENFVTHQQFDRPVQVFVVSEQGASIYSASKTARDEFPDYDVTVRGAVSIARRLMDPLAELVKIDPKSIGVGQYQHDVDQTKLKKSLDQTVENCVNQVGVNLNTASSHLLTYISGLGPQLAQNIVAYRAANGAFAS	202.0	mgnify	plateD-E10	78.53727722167969	0
MGYP003606238411	MALAEIGRYTDVDRLATWENHLDGVTYGCTNEWCNDGIEPAIDYLRSMTIEAGKPWFDMLEENHIICTSDIYSLDPFITQMLEVQGVKAIAVFPLSQLGVHFGFLSFNFCWNKQWDEKDVELMSQISQIVSTATKRWQVETSLQQSQRTMQKVLDNINANIFVSDYDTLKVIFANKPFREEAGEVPENAECWRMLNAGLENGCKHCPKPKLLDANRKFTGVHFWEDYNPVTKRWYTIQSMAIKWLDGR	248.0	mgnify	plateD-E11	61.624427795410156	0
MGYP007091370551	MKTFETDTHWLKGTRSVLHSARTLIERDTNCATLRSHTDWKGHDLCYTPLAHWLKQTQSVLHSARTLIERDTICATLRSHTDWKRHDLCYTPLAHWLKQTQSALHSARTLIERDTICATLRSHTDWKRHDLCYTPLVHWLKETRSVLHSARTLIETDTICATLRSYTDWKGHDLCYTPLVHWLKQTRSVLHSARTLIERDTICATLRSYTDWNRHDLCYTPLVHWLKQTRSVLHSARTLIE	241.0	mgnify	plateD-E12	28.687864303588867	0
MGYP000884212319	MPLELLPAVDVANGQAVRLVQGEAGTETDYGDPLAAALTWQEQGAEWIHLVDLDAAFGRGSNAELLARVVAELDVDVEMSGGIRDDESLASALATGCRRVNIGTAALEQPEWCAKVIAEHGDRVAIGLDVRGTTLAARGWTQDGGELFETLARLDSEGCARYVVTDVRRDGTLTGPNLELLRDVCAATERPVVASGGVSTLEDLRAIAGVPGVEGAIVGKALYAGAFTLPEALAAVR	237.0	mgnify	plateD-F01	87.64939880371094	0
MGYP003402560113	MHATRIIAIRHGETAWNVDTRIQGHLDIPLNDTGLWQARQLARALADEPVAAIYTSDLQRARATAQALADTTGAPLTPEPDLRERSFGHFQGRTFAQIEAELPEDALRWRKRDPHYAPEGGESLTSLRTRIDSTVHRLAARHPGELVVLVAHGGVLDVIYRLATGQEIQAPRTWQLANAAINRLLWTPQGLSLVGWADTQHLDNAARDETTA	212.0	mgnify	plateD-F02	86.6937255859375	0
MGYP000773227492	MRTRDKFEALFGDLYIGQHPTPSRNTYLVLYLNFSGITGELNNYRKGLDAHCQICFDYFCEVYADLLPQGTKEKLDAIEGAVNQFDFLYHECERAGQDIYLFIDEYDHFTNAILSDPESLHRYTNETHGEGYLRAFFNKVKAGTYSSIKRCFITGVSPVTMDDLTSGFNIGTNYSLTPEFNQLMGFTEEEVREMLTYYSTTSPFHHTVDELIEIMKPWYDNYCFAQECYGETTMYNSNMVLYFVKNYI	248.0	mgnify	plateD-F03	60.034481048583984	0
MGYP000812225871	MNAAKVLEDLKRRFPNEPEYHQAVEEVLSTIEEEYNKHPEFDKVNLIERLCIPDRVYQFRVTWMDDKGNIQTNMGYRVQHNNAIGPYKGGIRFHSSVNLGILKFLAFEQTFKNSLTTLPMGGGKGGSDFSPRGKSNAEVMRFCQAFMLELWRHIGPETDVPAGDIGVGGREVGFMFGMYKKLSHEFSGVLTGKGREFGGSLTVSYTHLRAH	211.0	mgnify	plateD-F04	81.8264389038086	0
MGYP005968884541	MVYLTGDTHGDLDRFRHGRLRWLGKRDIVVVLGDFGFVWDGSKAEQKNLDWLRKRPYTILFLDGSHENYDLLEQYPTEERFGGLVQPLGGNVYHVCRGSVLELEGKKYLCFGGAESPDKEEREAHVNWWPQEMPSDEEYARCEAALEANGWQVDYVLTHDAPSKFLDFSVLAEGENNRLHLFLDKIVMKTTYEKWFFGCHHKDVQLSTKSRCLFCDVVSIGEKKPWWKRR	230.0	mgnify	plateD-F05	84.51042938232422	0
MGYP000016727784	MTGRRGDAGAGVLLKTREEHNEGVGCCAVSPDGTRIVTASWDKTARLWDAETGALLTTLEGHTNYVYCCAFSPDGLRIVTASHDKTARLWDAETGALLTTLEGHTDIVCCCAFSPDGTRIVTASRDKTVRLWDAEAGVLLKTLEEHTDGVCCCAFSPDGTRILTASWDKTARLWDAETGALLRTLEGHTNYVYCCAFSPDGLRIVTASHDKTARLLD	217.0	mgnify	plateD-F06	85.54953002929688	0
MGYP002420025555	MCRLQKTISAVLVAAGSSTRMGFDKLSFDLGGETVLHRSIRAFEQCPQIGEIVLVAGKNRAFVEQQAVGCTKPVQIVAGGATRAESAKNGVLAAHGELVAVHDAARPFVSPAVIAAVLEAAARCGAAAPAVPVKDTIKQAVPGDGKTVPEACLVHSTPDRSTLYAVQTPQCFDRTQYLAALQELDAEKARLVTDDCSLFELTGRSVQLTQGDYANRSEERRVGKECRSRWSPYH	234.0	mgnify	plateD-F07	76.27061462402344	0
MGYP001046722298	MPPISRGFQGRRRTDVDPARIPPGQYLTPDFPVLSAGPTPRTPPDAWTFSIDGAIDEPRRWTWAELLALPQETVTVDIHCVTKWSKLDTEWTGVSLDTLLDGVETAAEHVVAWSDGGYTTNLPLEDVTGGRAWIAHTYDGEPLAPEHGGPARLLVPHLYFWKSAKWVRGITLSVEDRPGFWEGYGYHNHGDPWREQRYWSD	201.0	mgnify	plateD-F08	87.52620697021484	0
MGYP003234175748	MEQLIDFHAPEVQAVLDTLLKDRSTGKNIIWATDPPEELQTVMYEPVTDRSQITTQQLGLTHYEVVLPRMMKQTDTQQQRTRKKGEVFSPAWVCNKMNNALDADWFRGLGAGESAGQFTVELPQGWQTVETPVPFPACKGRTPAWVQYVQSRRLEVTCGEAPFLASRYDAATGEMIPVARRIGILDRKLRVVSENAATEDEWRKYATHAVQSTYGYEYQGDNLLLARVNLLLTYAEHLQARW	242.0	mgnify	plateD-F09	77.45433807373047	0
MGYP001528140715	MCIRDSNNRSFSAANVDRSRTEQNITFCNEDLKQVYHMVFDEALAAYNAKKTKTRDKIPDYYEHIRQSKQEKLFHEAIFQIGNMSDCGCGTPDGERAAAALKDFAESFAERNPHLRVFNMVLHMDEATPHLHVDFIPVATEQSRGLSTRVSMKQALKQQGFVGVGKKQTEWAAWMEREKEALTEIAQRHDFEIISLGTNLSLIQI	205.0	mgnify	plateD-F10	77.62191772460938	0
MGYP001608501285	MALGRLTRSAEALAAYEQVVAHFGEATEPVLREQVAKSWLNKGATLGRLTRSEEAITAYEQVVAHFGEATEPVLREQVAKALFNKGVALGRLTRSAEALAAYEQVVTRFGEATEPVLREQVVKALLNKGVALGRLTRSVEAIAAYEEVIARFGEATESVLREGVAKALVNKGVTLGRLARHEEAIAAYEQVVARFGMATEL	201.0	mgnify	plateD-F11	86.11610412597656	0
BFD_AP12_2_1047962.scaffolds.fasta_scaffold1914741_1	MQYPVHTKATAHRHCTILLTDSHSKPSLYHFAHRESQYTFTIPFCTPTVIAHRHCTILYTDRHSPPYCNILYTESHSPLSLYHSVHRQTQHTITVTFCTPAVIAHRHCNILCTDSHSIPSLYHSVHRQSQHTVTVPFCTPKITAHHHCTILYTDSNSTPSLYHSVHRQSQHTVTVPFCTPTVTANRHCTIMYTDSHSTPSLYHSVHRHSQHTVTVTF	217.0	bfd	plateD-F12	27.412145614624023	0
MGYP000500710700	MLFRSSFPLHHEGSVEGVAFSPDGKYLATASGDGTARLWDISTRKQLQRLGHQDFVTRVAFSADGNYLATASWDKTARLWDISTGEQLQRLDHQGSVEGVTFSPNGKYLATASGQTARLWNISTGKQLQRLHHQGPVDEVAFSRDGNYLATASWDNTARLWNISTGKQLQRLDHQDFVTRVAFSRDGKYLATASKDKTARLWN	203.0	mgnify	plateD-G01	85.22159576416016	0
BFD_CryGeyStandDraft_7_1057128.scaffolds.fasta_scaffold320846_1	MQKGNLYWVTSVAFSPDGRIIASGDVDNTIKLWDVKTGEEIRTLTGHSYWVTSVTFSPDGRLIASGSYDSTIKIWDVNTGREIRTLKGHSMNVISVSFSPDGRIIASGGVDRTIKLWDVKTGEEIRTLTGHSDEVYSVTFSPDGRLIASGSLDNTIKLWDVKTGEEIRTLEGHSWAVGPVTFSPDGRLLASGSGDSTIKLWDVKT	205.0	bfd	plateD-G02	89.05919647216797	0
MGYP000784409407	MTLLATFKHISSKNADYGAAEAYLTFEHDEFTMKPTLDENGRLIPREDYRISSLNCGGEDFAVACMRANLRYEKNQKREDVKSHHYIISFDPRDGTDNGLTVDRAQELGEQFCKEHFPGHQALICTHPDGHNHSGNIHVHIVINSLRIYEVPLLPYMDRPADTREGCKHRCTNAAMEYFKSEVMEMCHREGLYQIDLLSGSKERITAVSYTHLRAHET	218.0	mgnify	plateD-G03	76.82506561279297	0
MGYP001426979401	MGHTGRVNSAAFSPDGARIVTAAVDGTARVWDAATGASVAELKGRVSRFNSAAFSPDSARIVTTSLDGAARVWDAATGASVAELMGHTGVVISAAFSPDSARIVTAGSDRISRVWDADTGASVVELKGHTGAVRSAAFSPDGARIVTAGSDRTARVWDAATGASVAELRGHTDAVRSAAFSPDSARIVTASLDGAARVWDAATGSSVAELMGHT	214.0	mgnify	plateD-G04	85.79747772216797	0
BFD_ERR1719154_862309	MRNSYNVQVHIRSIRNVQRHNHRQSTKDQLQPRHWLQQLVRLLSSFFPNIRIHHSMVYKQNSHNVQVHIRSIRNVQGHNHRQSTKDQLQLQHWVQLLARLPSSFFPNIRIRHSMVCRQNSHNVQVHIRSIRNVQGHIHRQSTKDQLRLQHWVQLLARLPFSFFPNIRIHHSMVYKQNSHNDQVHIQSIRNVQVHIHRQSTK	201.0	bfd	plateD-G05	26.481826782226562	0
MGYP003608673052	MRAMDERGKWLPKSRKVYELDKNGERIKLPSGRWKSHKEDTVDWNDRKYGEIWRHEWEVIQNRYLEANNRPERVDLRSYERQGLDIIPTVHEGAAVRQMEKRGIQTNIGNLNREIKAANSLMKSIRQLIKNLKGWIAELSEKRNELLAQKAAEEAVFLPNLLMKYMEIRKAERSSWTRAGQSRGTSKDLKAVSEALSYLQRKGLSTVEDLENFIETS	217.0	mgnify	plateD-G06	47.712135314941406	0
MGYP006121721209	MKRNRNEVNTNSHRLYSCDHTECDHKCKTKSDLKHHQWHSHDIPSMKAHRFYSCDQSKCDHKCKTKCHLKHHQWQAHDIPSMKSHRFYSCDQSDCDYKCKSKSALKNHQWQVHNIPSMKSHRFYSCDQTDCDHKGKSKGMLNQHQWKSHNIPSMKSHRFYSCDQTDCDHKFKTKCELKNHQWYAHNISSVTSHRFYSCDQTDCDHKCKSKCELKNHQWYAHNISSV	226.0	mgnify	plateD-G08	25.702075958251953	0
MGYP003326823500	MALIKVKPTSPGRRAVLKVVTPDLHKGKPHAPLLEKQSKNAGRNNNGRITIRHQGGGHKQHYRVVDFRRNKDGIPAKVERIEYDPNRSANIALLCYADGERRYIIAPKGAVVGQPIMNGAEAPIKVGNNLPIRNIPVGSTIHCVEMLPGKGAQMVRSAGASAVLLAREGVYGQVRLRSGEVRRVHIECRATIGEVGNEEHSLRQIGKAGATRWRGIRPTVRGVAMNPVDHPHGGGEGRTGEGRVPVSPWGTPTKGYRTRRNKRTTSMIAQRRNKR	275.0	mgnify	plateD-G09	73.990234375	0
MGYP001246982249	MKIEDEGQSKNTFLCDLCNQFYASKRSLKRHKESKHEGIRYPCDQCEYSATRISDLKNHKDVKHEGIRYPCDQCEYSATIMKNLKKHKEAKHEGIRYPCDKCEYSATQMSVLKRHKEAKHEGIRYPCDQCEYIATEMRTLKKHKETKHEGSRYPCEQCEYIATQIGNLKRHKEEKHEGIRYPCDQCEYIATRISSLKRHKNAMHEGIRYPC	211.0	mgnify	plateD-G10	29.112428665161133	0
MGYP001530790392	MNRNEITLQEMFSSVIGELREGGRWGTAHIYQSAVNAFSAFTKWQPMPMRKLSPTVLKRFENYLRQRNCSWNTVSTYIKTVRSVYNRAVDRKYIRYVPRLFEHVYTGTRADRKKALEASDISSLVRETERSLQRGTLPNTQQRTRIFFVLMFMLRGIPFVDLAYLHKRDLQGNVLSYRRRKTGRALTVSLTPEAMQMVRMVANRNPDSPYLFPILQSEEGTEAAYREYQSALRGFNQRLAVLRQCLGMQSALSTYAARHTWATMAYHCEIHP	272.0	mgnify	plateD-G11	68.39823150634766	0
MGYP004733250189	MKTGEISAARYHLPGLFEFYELYAAFLPLFRAHREYFYDWCEIGSIYGAPADCLWGGGRAGFGDADPRAVLALVQEYGISARLTFSNSLLREEHLADKRCNALCRLFAESGAPRNGVIVHSDLLLDDLRNRYPSLYFVSSTTKVLTDFRQFAQEAARAEFRYIVPDFRLNKAFDSLDALPAGIKDKVEFLCNECCAFGCRERKACYEAVSRKNLGEACPEHRC	223.0	mgnify	plateD-G12	81.76750946044922	0
MGYP000539046492	MSREKRHECKHCEKCFRYATSLKQHEGIHTGEKPFKCKQCEKCFRHAEALKVHERIHTGERPFKCKQCEKCFITSGHLTRHERIHTGERPFKCKQCEKCFRQAEALRRHERIHSGENPFKCKQCGKYFRQAETLRTHERIHTGEKPFKCKQCEKCFRHAETLRRHERIHIAEKPFKCQQCEKCFTHAELLRRHKRTHTREKPFK	204.0	mgnify	plateD-H01	44.481075286865234	0
MGYP002519875864	MEDNRRGGNGRRTEGRREYGSRSNNSNGGDRPRRPRIGGGDRPRRPFGENNGERRSFGGERRSFGENNGERRSYSSDRPRRSFGDNNSERRSFGGDRPRRSFGENNGERRSFGSDRPRRSFGDNNGERRSFGGDRPRRSFGENNGERRSFGGDRARRPFGDKPRGQRRDFSHFRSEDESGINRMISRRPQLDNQAYSDNDTVKAPVKEEIRLNKYIANSGVCSRREADNFILAGVVTVNGEVVTELGTKVNIYTDDVRFNGERLKGEEKVYIVMNKPKGYVTTASDPHADKTVMDLLKGCGARVFPVGRLD	311.0	mgnify	plateD-H02	32.53675842285156	0
MGYP001275656305	MNTNDLNTALYEKMAAEQEKYRDWLKSRPPEEILHHTYEYTVREDIVMAMEELELTDAQAKALLESSSPLTDVYRYFEKLETGHMDVIRDSIENRADDVCRAKEELRTTPIYPHSAAYAREHGELEQYRASNNVNRQCKESIEAAVREHFDGMYLSHDAAKGVIETYGMERVSMVLSNTVQLQDWDGRYSRRNKEWAKTIPNDNTETVRCGYALNSHPAVLDGFIDLVREEQQRSRTQREKLEPSRPSVRDKLKQELPAHKSAAPKKREPER	272.0	mgnify	plateD-H03	58.22746276855469	0
MGYP000033157905	MRLLKHGLPLVIDNTFGTPYLIRPIEHGADIVVHSATKFIGGHGTTLGGIIVDSGKFDWKASGKYPAIADANPSYHGVSFVDAAGPAAFVTYIRAILLRDMGATISPFNAFLLLQGTETLSLRIDRHVENTKKVVEYLSNHPMVEHVNHPSLSNHPDHALYEKYFPNGGASIFTFEIKGGQEEAHKFIDNLKIFSLLANV	200.0	mgnify	plateD-H04	79.3012924194336	0
MGYP002479520248	MAHVLKRRDQEAVRWYVLTLPTAGGGRDRISPSKGLDAELSRRERRGEALFEYFSPSYVEARKVGGKMVNTKRPLLYNYVFVHASEDEIFRLKRTLPLYNFLPRVSSGGRSYFPYLSDREMETLRWVAASYSNELPVYVPDSGRLLKGDRVRITSGPFSNMEAEVVVQPGGGHKDVMVRILDCLWVPLFEVRAGEYELIELNTGGKHV	208.0	mgnify	plateD-H05	48.065345764160156	0
MGYP003020834791	MGESAEKTIITYDDHANINKMGTFRTYTVKVEGSDITFKDLTIENNAAPLGQAVALHTEGDRLMFVGCRFLGNQDTIYTGSEGSRLLFTNCYIEGTTDFIFGPSTALFEYCELHSKRDSYITAASTPQNEEFGYVFKNCKLTAAPGVKKVYLGRPWRPYAATAFINCEFGGHIRPEGWHNWKNPENERTARYAEFGNTGDGADT	204.0	mgnify	plateD-H06	90.64088439941406	0
MGYP002225154968	MSGEKMIVAGKEVTVIDTVTLDGLEKDTTYQLKGWQMLKSENAQLLIDGKPVESDYTFTAKDSSMEVQIAFTFNASELAGKDLVTFEELYDLSNPDEPTKVAKHKDIEDEGQTVTITERIITMHTTATDKVTGEKTIKADNKVTIVDTVTLDGLEKGVKYTLKGWEMVKSENAELLVNGKRVENDLTFTATDTKMEVQIAFTFNASELAGKELVTFEELYDVTNPDEPIKVAEHKRHQRIRGRR	244.0	mgnify	plateD-H07	76.10694885253906	0
MGYP000191092766	MSKERMSKERIHTGKKPFKCQQCEKYFRGAVDLRRHERIHTGEKPFKCKHCEKCFNQRGILKIHERIHTGEKPFKCKQCDKCFRERKSLKDHERVHTGEKPFKCKQCEKCFNQRGSLKIHERVHNGEKPFKCRQCDKSFRDGRSLKYHERVHTEGESFKCKQCEKCFNQRGSLKIHERIHTGEKPFKCKQCDKCFNQRGS	200.0	mgnify	plateD-H08	45.69337463378906	0
MGYP003493388167	MTPTITAFERSPDRGRGLARDTRVRWALEEVGQPYEVRLVSFRTMKEPAHLALHPFGQIPTYEEGDLGLFETGAIVFHIAERHAGLLPDDANARARAITWMFAALNTVEPPILELGTARLLEGDKPWHAERLPLVEDRVRNRLAQLSRRLGDADWLDGAFSAGDLMMVSVLLRLKASGLLDEVPNLSAYVARGEARPAYKRAFEAQLAVNTAR	213.0	mgnify	plateD-H09	85.45254516601562	0
MGYP001581871147	MLYVRFPLSLRNVEDLLHERGIDISHETVRFWWNRFGPMFAAEIRRKRVHKMRAYSNWQWHLDEVFVKINGETHYLWRAVDHEGEVLESYVTKRRNRKAALKFLRKTMKRHGHPHILVTDKLRSYGAAMKDIGNEQRQETGRWKNNRAENSHLPFRRRERAMQRFRSMRSLQKFASVHASVCNHFNQERALYSRDNFKLNRAAALAEWRDLGAA	214.0	mgnify	plateD-H10	67.25418853759766	0
BFD_ERR1711994_763099	MIRKSKPAVLHKECFTFWFLDFFLSDQKNQNRLFYIRSASLFGFLTSSCLITHPCLWMIRKSKPAVLHKECFTFWFLDFFLSDQKNQNQLFYNRGASLFGFLTSSCLITRPCLWMIRKSKPAVLHEECFTFWFLDFFLSDQKNQNQQFYTRSASLFGFLTSSCLVTHPCLWMIRKSKPAVLRKECFTFWFLDFFLSGHTPLLVD	204.0	bfd	plateD-H11	27.253259658813477	0
MGYP007086473778	MGGSIRFHFELISSSLRLHFKFTSTSHRVHFDFTSISLRFHFDIISSSLRSHFDFTLTSLRFHFEFTLMSLRFPFDFTAVSLRCHFDFTEVSLRCHFDFTSNSLRLHFDFTSVPLQFHFEFSSNSLGFYFDVTSISQRNHFEITSISLRCHFELTWMSLRFHIDFTSSSLRFHFDFTLISIRLHFDFTSDSLRFHFDFTSNSLRLSFDLTSISHGEKGKRPA	222.0	mgnify	plateD-H12	28.591365814208984	0
